# Minimizing the *ex vivo* confounds of cell-isolation techniques on transcriptomic -profiles of purified microglia

**DOI:** 10.1101/2021.07.15.452509

**Authors:** Sarah R. Ocañas, Kevin D. Pham, Harris E. Blankenship, Adeline H. Machalinski, Ana J. Chucair-Elliott, Willard M. Freeman

## Abstract

Modern molecular neuroscience studies require analysis of specific cellular populations derived from brain tissue samples to disambiguate cell-type specific events. This is particularly true in the analysis of minority glial populations in the brain, such as microglia, which may be obscured in whole tissue analyses. Microglia have central functions in development, aging, and neurodegeneration and are a current focus of neuroscience research. A long-standing concern for glial biologists using *in vivo* models is whether cell isolation from CNS tissue could introduce *ex vivo* artifacts in microglia, which respond quickly to changes in the environment. Mouse microglia were purified by magnetic-activated cell sorting (MACS), as well as cytometer- and cartridge-based fluorescence-activated cell sorting (FACS) approaches to compare and contrast performance. The Cx3cr1-NuTRAP mouse model was used here to provide an endogenous fluorescent microglial marker and a microglial-specific translatome profile as a baseline comparison lacking cell isolation artifacts. All methods performed similarly for microglial purity with main differences being in cell yield and time of isolation. *Ex vivo* activation signatures occurred principally during the initial tissue dissociation and cell preparation and not the microglial cell sorting. Utilizing transcriptional and translational inhibitors during the cell preparation prevented the activational phenotype. These data demonstrate that a variety of microglial isolation approaches can be used, depending on experimental needs, and that inhibitor cocktails are effective at reducing cell preparation artifacts.

**Table of Contents Image:** 

**Main Points:** MACS, cytometer-FACS, and cartridge-FACS give equivalent and sufficient yield/purity for microglial analyses. *Ex vivo* microglial activation is prevented by supplementation with transcription/translation inhibitors during cell preparation.
