## Supplementary material for "Minimizing the *ex vivo* confounds of cell-isolation techniques on transcriptomic -profiles of purified microglia": Table S1

### Sheet: Table S1 - GT Primers
Table S1. Cx3cr1-NuTRAP Genotyping Primers.
Type of product to amplify	primer ID (www.jax.org)	Description	expected product size
generic Cre (all Cre)	OIMR 1084	generic Cre Forward
generic Cre (all Cre)	OIMR 1085	generic Cre Reverse	Transgene: ~100 bp
internal positive ctl	OIMR 7338	+ ctl Forward	Internal positive CTL: 324 bp
internal positive ctl	OIMR 7339	+ctl Rev
specific cre (microglia)	20669	Cx3cr1 Forward	Mutant: ~ 230 bp
specific cre (microglia)	21058	Cx3cr1 Common	Heterozigote: ~ 230 and 151 bp
specific cre (microglia)	21059	Cx3cr1 Mutant	Wild type: 151 bp
mCherry (floxed allele of NuTRAP)	9703	mCherry Forward
mCherry (floxed allele of NuTRAP)	9704	mCherry Reverse	Transgene: 288 bp
internal positive ctl	OIMR 8744	internal positive ctl	Internal positive ctl: 200 bp
internal positive ctl	OIMR 8745	internal positive ctl
NuTRAP(non floxed allele )	21306	NuTRAP WT Forward
NuTRAP(non floxed allele )	24493	NuTRAP WT Reverse	Mutant: 194 bp
NuTRAP(floxed NuTRAP allele)	32625	NuTRAP Mutant Forward	Heterozygote: 109 bp and 194 bp
NuTRAP(floxed NuTRAP allele)	32626	NuTRAP Mutant Reverse	WT: 109 bp
