## Supplementary material for "Minimizing the *ex vivo* confounds of cell-isolation techniques on transcriptomic -profiles of purified microglia": Table S2

### Sheet: Sheet1
Table S2. Figure 1 Source Data.
% eGFP+ Singlets (Figure 1C)
AutoMACS Input	AutoMACS Pos	AM + Tyto Input	AM + Tyto Pos	FACSAria Input	FACSAria Pos	Tyto Input	Tyto Pos
5.25	87.04	8.96	95.56	14.23	98.72	12.13	92.9
8.33	89.66	11.41	96.85	12.74	98.35	10.98	92.68
5.93	86.41	5.3	88.58	7.99	98.16	9.48	94.24
5.74	85.91	5.79	90.88	9.68	97.66	12.6	96.71
				9.31	98.32	14.8	93.64
% Cd11b+/Cd45+ Singlets (Figure 1D)
AutoMACS Input	AutoMACS Pos	AM + Tyto Input	AM + Tyto Pos	FACSAria Input	FACSAria Pos	Tyto Input	Tyto Pos
4.45	91.17	8.64	92.82	13.63	99.1	12.32	89.74
7.58	93.61	10.08	89.17	13.14	98.65	11.28	88.73
5.35	91.79	4.75	89.87	8.26	98.53	9.6	94.01
5.36	91.75	4.78	91.12	9.23	98.03	12.62	96.67
				9.58	98.44	14.19	92.19
Cell yield/ half brain input (Figure 1E)
AutoMACS	AM/Tyto	Tyto	FACSAria
176000	41930	442417	97800
288000	8520	276950	82000
159000	39637	195498	68800
218000	17104	247396	81200
		325520	67200
