## Supplementary material for "Minimizing the *ex vivo* confounds of cell-isolation techniques on transcriptomic -profiles of purified microglia": Table S6

### Sheet: Figure 5B - CIBERSORTx
Table S6. Source Data Figure 5.
	Astrocyte (%)				Neuron (%)				Oligodendrocytes (%)				Microglia (%)				Endothelial (%)
Tissue Input	8.10639	8.4049	8.71513	8.94247	86.6561	86.0294	86.2493	86.5025	5.23746	5.52019	5.03559	4.55507	0	0.0455377	0	0	0	0	0	0
Cell Input	46.4644	50.3886	58.3529	57.234	14.7514	6.89717	4.47629	8.73094	22.6106	23.1986	17.1396	17.6486	7.01436	8.34267	7.36403	2.51903	9.1592	11.1729	12.6672	13.8674

### Sheet: Figure 5C - Marker Genes
Microglia Marker Genes						Astrocyte Marker Genes						Oligodendrocyte Marker Genes						Neuronal Marker Genes						Endothelial Marker Genes
Gene ID	Gene Symbol	FC (Cell-Input] vs [Tissue-Input])	FC ([Cell-TRAP] vs [Tissue-Input])	FC ([Tissue-TRAP] vs [Tissue-Input])		Gene ID	Gene Symbol	FC (Cell-Input] vs [Tissue-Input])	FC ([Cell-TRAP] vs [Tissue-Input])	FC ([Tissue-TRAP] vs [Tissue-Input])		Gene ID	Gene Symbol	FC (Cell-Input] vs [Tissue-Input])	FC ([Cell-TRAP] vs [Tissue-Input])	FC ([Tissue-TRAP] vs [Tissue-Input])		Gene ID	Gene Symbol	FC (Cell-Input] vs [Tissue-Input])	FC ([Cell-TRAP] vs [Tissue-Input])	FC ([Tissue-TRAP] vs [Tissue-Input])		Gene ID	Gene Symbol	FC (Cell-Input] vs [Tissue-Input])	FC ([Cell-TRAP] vs [Tissue-Input])	FC ([Tissue-TRAP] vs [Tissue-Input])
214854	Neurl3	16.8064	71.4212	18.2692		58175	Rgs20	1.05404	-6.62131	-1.39166		240690	St18	2.15185	-6.04819	-1.39948		98741	Kcnb2	-5.3255	-14.4515	1.31461		20671	Sox17	33.7992	20.2292	4.68063
269181	Mgat4a	1.76689	6.55911	1.74377		76187	Adhfe1	2.63261	-2.58302	-1.33956		56363	Tmeff2	1.381	-24.1453	-1.59757		226922	Kcnq5	-14.1226	-89.1317	1.35572		16177	Il1r1	5.80596	1.70727	-1.10616
18173	Slc11a1	14.852	69.869	15.9205		109294	Prex2	5.01	1.1597	-1.48824		69660	Tmbim1	4.11229	1.30368	-1.51664		13869	Erbb4	6.94525	-1.6305	1.1878		53945	Slc40a1	17.9342	29.658	4.42216
16331	Inpp5d	18.3516	99.075	16.1907		18802	Plcd4	1.53124	-4.35883	-1.15812		210293	Dock10	5.41532	10.5401	1.49186		19711	Resp18	-19.0656	-102.932	1.09001		17912	Myo1b	1.53335	3.20014	-1.17265
320982	Arl4c	-1.0964	2.76958	1.55095		14633	Gli2	3.5179	-2.03088	-1.14161		98363	Efhd1	5.52998	-3.96558	-2.33696		20254	Scg2	-7.96239	-19.0735	1.08216		14268	Fn1	17.12	5.13223	1.03491
21934	Tnfrsf11a	5.22248	18.304	3.30512		329252	Lgr6	4.8035	-1.69578	1.05433		241159	Neu4	-1.12246	-23.8495	-3.08767		77629	Sphkap	-3.69815	-19.1203	-1.25084		433323	Sgpp2	-1.59772	-4.06136	-1.00208
54354	Rassf5	-1.03643	4.15287	1.95198		171469	Gpr37l1	4.05794	-2.25506	-1.63418		227485	Cdh19	8.06306	-1.09908	-1.39514		210417	Thsd7b	-2.42932	-13.6165	-1.24566		80721	Slc19a3	30.8889	10.0879	2.03662
12227	Btg2	30.7525	102.753	2.01841		11758	Prdx6	2.11437	-2.77309	-1.15579		72160	Tmem163	-2.19893	-37.8963	-1.31424		67792	Rgs8	-10.0258	-83.9759	1.29997		20684	Sp100	20.4997	24.9277	5.9286
19264	Ptprc	35.5269	137.63	9.06056		14261	Fmo1	3.80619	-1.66487	-1.526		212980	Slc45a3	4.11809	-3.04363	-4.73087		14417	Gad2	-9.88116	-34.2005	1.47837		20452	St8sia4	2.49004	2.29553	1.00654
12628	Cfh	16.4943	75.1003	9.88983		98660	Atp1a2	2.27183	-3.23471	-1.32547		18557	Cdk18	-1.25836	-13.5798	-1.2303		16574	Kif5c	-1.77534	-26.1373	-1.69803		545370	Hmcn1	32.0412	6.48429	1.20582
19735	Rgs2	2.68493	12.5575	2.36736		226781	Slc30a10	2.03472	-2.86054	1.01137		21367	Cntn2	2.40279	-10.8745	-2.12412		170738	Kcnh7	-4.9315	-13.1274	1.26537		63913	Fam129a	19.3284	42.1612	4.20495
50778	Rgs1	55.8085	259.219	9.36176		15483	Hsd11b1	4.12641	-2.82929	-1.50135		269116	Nfasc	1.28575	-11.5672	-1.24524		14415	Gad1	-8.31142	-20.1433	1.30715		19737	Rgs5	15.2986	4.58641	1.76848
17970	Ncf2	15.7119	78.1748	27.6816		277468	Slc39a12	5.51156	-1.2033	-1.46627		77552	Shisa4	1.07552	-14.2255	-1.48548		13390	Dlx1	-1.70553	-15.8131	1.77602		66425	Pcp4l1	-1.17543	-6.6575	1.21245
15939	Ier5	2.92549	11.358	-1.01084		12496	Entpd2	4.0327	-1.94826	-1.68229		13007	Csrp1	2.54796	-5.43691	-1.45273		214240	Disp2	-13.4798	-50.954	-1.46892		21346	Tagln2	8.59888	8.15857	2.83681
226594	Rcsd1	9.57416	36.5693	9.95146		14221	Fjx1	2.00778	-3.75296	-1.16059		21952	Tnni1	2.69115	-22.3598	-4.21404		12653	Chgb	-7.32653	-32.6733	-1.49102		12490	Cd34	6.14023	12.9119	3.48512
14130	Fcgr2b	14.4888	78.362	19.0614		210622	Pamr1	1.22998	-6.78519	-2.10412		240913	Adamts4	4.79195	-9.1699	-3.15477		20614	Snap25	-9.03398	-57.3883	-1.28474		22352	Vim	5.12419	1.47694	-1.20584
14127	Fcer1g	10.2881	51.5338	29.1151		20511	Slc1a2	2.16117	-2.44723	1.94017		208795	Tmem63a	4.6685	5.38951	-1.00032		319317	Snhg11	-38.7927	-94.4179	-2.57082		241230	St8sia6	22.1941	27.6008	4.15165
226652	Arhgap30	11.4792	54.3827	19.3282		18508	Pax6	-1.42299	-11.8676	-1.06435		18761	Prkcq	2.74333	-2.01613	-2.03829		20262	Stmn3	-11.4751	-85.1121	-1.28606		353156	Egfl7	2.24218	1.03646	1.07861
12506	Cd48	21.1188	115.902	27.4345		20971	Sdc4	2.96934	-1.56478	-1.45684		97031	Tprn	2.55332	-1.4186	-1.31418		20257	Stmn2	-5.73683	-36.5305	-1.23554		13805	Eng	23.5199	37.1773	7.243
12523	Cd84	26.1802	130.33	17.6478		58237	Nkain4	2.30741	-4.04171	-1.97728		11305	Abca2	1.7941	-4.45454	-2.7319		76897	Ralyl	-8.84083	-78.0135	-1.33546		17076	Ly75	21.3617	9.21854	-1.19301
98365	Slamf9	31.3777	164.62	55.9539		26570	Slc7a11	3.20022	-2.20023	-1.46197		19215	Ptgds	-1.25067	-38.3899	-3.91131		20713	Serpini1	-6.55267	-21.8621	-1.37665		319876	Cobll1	9.92543	1.74103	-1.52859
383619	Aim2	4.15499	11.4829	3.62133		13175	Dclk1	-3.53751	-17.8468	1.02394		227753	Gsn	3.23309	-3.60309	-1.0636		213262	Fstl5	-6.63597	-69.8695	-1.41597		329416	Nostrin	12.4262	5.1604	2.33631
11910	Atf3	51.5023	198.033	2.05576		622434	Arhgef26	2.94053	-2.84753	-1.08329		21930	Tnfaip6	3.85038	-16.5075	-6.07793		381489	Rxfp1	-9.11111	-3.97111	-1.27051		545428	Ccdc141	9.3975	2.65904	1.02821
17533	Mrc1	19.8573	98.7157	13.6197		12032	Bcan	2.37626	-2.48674	-1.39211		77767	Ermn	4.93871	-14.8583	-6.50807		56772	Mllt11	-8.1869	-26.0343	-1.25802		16401	Itga4	1.13991	1.3656	1.87599
54519	Apbb1ip	11.1337	49.1978	12.887		140493	Kcnn3	3.54906	-1.89886	1.23052		50915	Grb14	1.80168	-9.76005	-2.04712		18619	Penk	-9.35039	-95.4736	-1.47244		54485	Dll4	11.0077	6.18847	1.43529
215632	Psd4	14.2978	67.1064	13.131		14862	Gstm1	1.59035	-4.58255	-1.30246		12521	Cd82	4.67679	7.26373	1.96739		69352	Necab1	-11.7801	-62.9805	1.67406		72630	Hspa12b	7.4799	3.47582	1.80721
332579	Card9	6.07817	29.8889	11.301		13609	S1pr1	6.68951	1.83873	1.0717		72446	Prr5l	4.45364	-1.71487	-2.90552		12801	Cnr1	-4.75127	-26.6659	-1.06537		21824	Thbd	9.18772	3.02473	-1.03971
14594	Ggta1	11.9434	46.9484	7.48514		22329	Vcam1	7.32393	6.28465	1.37203		22174	Tyro3	-1.77381	-36.2057	-2.05093		15569	Elavl2	-10.2512	-56.8562	-1.47147		17064	Cd93	41.6525	30.5827	4.90579
19224	Ptgs1	11.6019	52.9863	8.89151		14066	F3	5.80039	-1.44072	-1.70352		17153	Mal	4.77677	-3.69842	-3.34957		69908	Rab3b	-12.1821	-99.7087	-1.31656		69698	Slc52a3	20.2343	6.78687	2.67112
18796	Plcb2	8.85982	41.7145	7.09556		12167	Bmpr1b	3.84241	-1.93451	-1.3718		252864	Dusp15	-1.17364	-9.63987	-1.37343		242662	Rims3	-3.56178	-15.0636	-1.14319		15901	Id1	7.09912	2.76447	1.45124
12335	Capn3	10.4902	49.8271	14.8277		26938	St6galnac5	-1.07313	-9.11177	-1.1799		228852	Ppp1r16b	1.67222	-5.9515	1.24439		15444	Hpca	-21.2543	-180.884	-1.24084		18830	Pltp	13.9905	4.6762	1.25238
12010	B2m	7.72272	25.4284	9.86647		107869	Cth	2.55549	-3.14036	-1.45829		27219	Sgk2	2.21646	-16.4616	-8.41162		12293	Cacna2d1	-6.23751	-23.8674	-1.3148		21939	Cd40	5.97627	4.59341	1.97906
17289	Mertk	9.50946	26.2578	3.31873		50500	Ttpa	3.70117	-3.04015	-2.0082		52840	Dbndd2	1.50183	-7.5615	-1.90616		19699	Reln	-1.96857	-6.02107	-1.97932		13616	Edn3	4.50912	2.26292	1.64659
100503468	Gm14023	1.9858	-2.03389	1.0427		18992	Pou3f2	1.05123	-7.84609	-1.53281		76960	Bcas1	2.39661	-14.0865	-4.52879		12933	Crmp1	-6.42266	-34.8661	-1.08057		20672	Sox18	14.7275	9.45807	3.32881
16175	Il1a	92.3792	319.207	10.365		21923	Tnc	3.15634	-3.15439	-2.37603		18417	Cldn11	4.16953	-16.033	-5.88245		80334	Kcnip4	-11.3037	-94.1956	1.09292		22035	Tnfsf10	12.8276	12.9162	2.33085
19261	Sirpa	1.77221	5.81526	1.59071		329910	Acot11	2.57145	-2.97978	-1.03592		58869	Pex5l	2.51419	-12.3301	-1.9021		16590	Kit	-4.26029	-17.3748	1.22876		14013	Mecom	15.6008	7.32801	1.92
13010	Cst3	2.9273	7.43125	5.35589		108069	Grm3	4.38789	-1.80159	-1.64176		320478	Sox2ot	2.65237	-9.68863	-2.12091		140904	Caln1	-5.43129	-49.948	2.02183		17112	Tm4sf1	13.3381	5.66077	1.94953
15162	Hck	16.8714	84.2847	24.6978		15234	Hgf	17.2842	6.59481	1.73778		66949	Trim59	4.14519	-6.85061	-2.70843		243339	Tmem130	-16.0536	-78.2961	-1.09558		97064	Wwtr1	5.61861	1.83131	1.04659
16658	Mafb	12.328	55.2044	8.34772		14184	Fgfr3	4.34757	-1.59593	-1.55285		73940	Hapln2	4.52462	-3.58204	-3.16593		13426	Dync1i1	-7.54615	-25.9373	1.03384		320782	Tmem154	7.9689	6.98782	2.7053
320664	Cass4	11.872	59.2096	10.0057		81840	Sorcs2	2.35182	-3.00058	1.70141		229521	Syt11	-1.30059	-12.7799	-1.4561		66797	Cntnap2	-3.94499	-20.4402	1.05958		18008	Nes	7.13322	3.85478	1.49592
64138	Ctsz	5.58721	21.7182	7.77194		14405	Gabrg1	2.72823	-3.17253	-1.70849		13038	Ctsk	1.68093	-7.56012	-3.69649		109648	Npy	-1.68736	-24.0038	1.47217		13636	Efna1	2.80472	-1.0131	-1.27749
74191	P2ry13	31.212	165.935	19.0678		14400	Gabrb1	1.30529	-7.05959	2.17702		229595	Adamtsl4	3.72927	-3.15334	-3.10124		68169	Ndnf	1.8814	-1.28648	1.08626		214547	She	29.3381	17.2176	4.85511
70839	P2ry12	42.0228	196.775	18.7212		54403	Slc4a4	4.08487	-2.02406	-1.68569		70747	Tspan2	3.82422	-8.66727	-1.9435		12661	Chl1	-2.42732	-21.7407	-1.58341		20195	S100a11	5.18647	1.48095	1.63115
24088	Tlr2	19.5071	84.4505	13.1322		13602	Sparcl1	2.33877	-3.20065	-1.59816		14863	Gstm2	3.87396	-1.31564	-1.22693		381813	Prmt8	-12.0326	-90.0281	-1.36665		13601	Ecm1	2.54154	1.93982	1.22476
80891	Fcrls	15.3244	80.9147	24.9107		18682	Phkg1	2.41073	-2.20504	-1.21414		170439	Elovl6	-1.28447	-12.5559	1.12967		57775	Usp29	-12.827	-69.4165	-1.04614		15360	Hmgcs2	4.67097	-1.04364	1.06651
69769	Tnfaip8l2	11.7407	65.4279	23.6494		75104	Mmd2	2.48391	-3.47972	-1.62878		70892	Ttll7	1.84843	-6.67357	-1.03577		232975	Atp1a3	-12.7692	-38.0078	-1.42686		12373	Casq2	1.82766	-1.9488	1.49975
13040	Ctss	14.6681	66.4592	23.1823		19283	Ptprz1	6.13138	-1.28625	-3.57871		214944	Mob3b	3.94525	-2.59813	1.33994		338352	Nell1	-30.0844	-259.276	-1.36063		20501	Slc16a1	4.54797	1.17181	-1.64868
67220	Plekho1	1.39526	4.72234	3.12565		66873	Tril	6.23544	-1.26805	-1.39637		21916	Tmod1	1.11202	-3.22885	-1.10272		140919	Slc17a6	-18.269	-48.2376	-1.24086		229699	Slc16a4	25.3834	6.27916	2.06491
56338	Txnip	19.4654	63.0133	5.84593		94282	Sfxn5	1.52047	-4.70431	-1.27036		230157	Tmeff1	1.57546	-5.86357	-1.70791		64176	Sv2b	-8.86114	-94.9012	-1.71854		114301	Palmd	6.23279	1.8949	1.32156
74645	Fam46c	60.0194	176.745	15.1417		107747	Aldh1l1	1.60953	-4.23092	-1.30387		100434	Slc44a1	3.68307	-2.31768	-3.26299		330627	Trim66	-8.42422	-37.7279	-1.19811		214137	Arhgap29	6.64376	3.22666	1.1532
99543	Olfml3	15.9917	85.5636	22.12		243616	Slc6a11	4.0704	-2.34216	-1.11821		14745	Lpar1	2.95455	-12.1127	-4.96837		78593	Nrip3	-9.15294	-45.5619	1.30061		16842	Lef1	4.29139	1.48104	1.12954
11542	Adora3	24.8462	136.254	20.7978		232333	Slc6a1	2.42919	-3.09616	1.26865		54325	Elovl1	4.18211	4.30321	1.19086		320158	Zmat4	-13.5526	-105.155	1.40883		74442	Sgms2	8.68947	2.73963	1.13653
12508	Cd53	20.2858	103.5	21.2801		110595	Timp4	3.21862	-3.75236	-1.73424		230678	Tmem125	3.57459	-17.9954	-5.9225		234593	Ndrg4	-11.9499	-47.0761	-1.19875		67547	Slc39a8	10.5525	13.9474	2.97516
242248	Bank1	11.377	63.9235	15.9356		71803	Slc25a18	2.0653	-4.46217	-1.39968		67149	Nkain1	1.56061	-17.9474	-1.14293		12308	Calb2	-3.1774	-11.7944	1.10198		59308	Emcn	25.1076	8.46501	2.6645
26377	Dapp1	7.14665	28.2638	8.11464		232345	A2m	5.09133	-2.97833	-2.53387		70025	Acot7	-4.09133	-39.3355	-1.22234		15561	Htr3a	-4.91583	-20.625	3.37908		14469	Gbp2	12.8657	12.9905	2.76878
17096	Lyn	12.6273	62.4745	12.2291		56615	Mgst1	3.33269	-2.04263	-1.65117		18762	Prkcz	-2.50992	-35.8825	-1.17169		270162	Elmod1	-5.60745	-32.4507	-1.34289		99899	Ifi44	7.92029	5.14598	1.37547
14595	B4galt1	14.7347	55.9919	8.48273		57776	Ttyh1	2.15136	-3.704	-1.36759		320587	Tmem88b	2.96482	-13.4908	-3.55591		76183	Celf6	-11.645	-43.9849	1.09428		100039781	Hrct1	8.89526	4.60785	2.81159
230145	Galnt12	10.046	45.768	11.6968		11816	Apoe	1.8804	1.43738	1.13302		110391	Qdpr	2.15475	-3.47983	-2.0155		64085	Clstn2	-9.5124	-35.5193	1.05949		230379	Acer2	22.7503	9.18479	2.90802
21812	Tgfbr1	20.9841	95.9509	13.8177		56188	Fxyd1	2.19027	-6.27029	-1.8417		56356	Gltp	4.38781	2.88704	1.95803		320429	Trank1	-31.1217	-81.8343	-2.70121		21687	Tek	26.3403	12.5375	2.65499
373864	Col27a1	12.8436	42.541	3.73986		53896	Slc7a10	3.41237	-2.05076	-1.66298		118446	Gjc3	3.68818	-4.70741	-1.60696		22353	Vip	-11.3015	-29.1718	3.08112		21846	Tie1	20.6047	10.0697	2.78504
21898	Tlr4	20.9272	83.3425	8.53757		17304	Mfge8	4.69586	-1.13367	-1.24956		14763	Gpr37	6.13105	-5.95141	-4.43103		16000	Igf1	-1.06733	-1.09437	2.4967		20525	Slc2a1	16.7728	7.47636	1.54933
12986	Csf3r	18.0861	62.614	12.4561		56213	Htra1	4.3443	-1.63687	-1.41895		69993	Chn2	-1.06354	-1.55821	-1.18096		20979	Syt1	-9.96971	-44.4726	-1.06687		76574	Mfsd2a	5.49396	1.12255	-1.39552
75234	Rnf19b	-1.71734	1.49265	1.47192		11988	Slc7a2	5.70235	-1.16989	-1.09889		16979	Lrrn1	2.4572	-9.39042	-1.75928		268345	Kcnc2	-21.0055	-87.9853	-1.23453		14612	Gja4	3.98029	1.54214	1.12421
16792	Laptm5	13.0107	61.4451	21.41		13004	Ncan	1.46014	-4.51987	-1.2764		29862	Ninj2	3.42625	-14.0068	-4.51526		211739	Vstm2a	-11.649	-65.9976	-1.12378		246228	Vwa1	4.85803	1.78003	1.09974
19204	Ptafr	33.6461	169.665	18.4117		26457	Slc27a1	2.94986	-1.82212	-1.46109		16485	Kcna1	-1.89998	-41.6833	-1.25607		14025	Bcl11a	-6.74319	-33.1575	-1.17639		20348	Sema3c	4.08678	1.44948	1.24297
230787	Themis2	39.0777	173.195	18.5992		319555	Nwd1	3.89583	-1.82841	-1.07293		14709	Gng8	1.92155	-15.8514	-2.04574		18197	Nsg2	-5.57754	-47.2865	-1.16785		18127	Nos3	14.1706	6.90986	1.9041
20111	Rps6ka1	3.63848	15.9829	5.27039		16816	Lcat	3.52075	-2.57435	-1.77921		64383	Sirt2	1.86899	1.05242	1.00311		70357	Kcnip1	-9.56698	-51.2787	1.35739		19126	Prom1	13.1153	5.0474	1.14759
23833	Cd52	8.63485	30.5605	24.2746		11606	Agt	2.92902	-4.05126	-2.26023		68458	Ppp1r14a	2.17589	-15.9071	-7.57769		14406	Gabrg2	-9.29283	-28.756	-1.45541		231287	Atp10d	6.74137	8.27626	-1.30079
12260	C1qb	10.8352	48.7246	24.2191		72927	Hepacam	3.55551	-2.76296	1.24829		11803	Aplp1	-1.10483	-22.0922	-1.63621		14394	Gabra1	-7.77984	-46.6899	-1.4211		16542	Kdr	17.394	8.49711	1.51068
12262	C1qc	13.817	67.8672	26.9148		94180	Acsbg1	2.24503	-3.41248	-1.41451		17136	Mag	3.53761	-5.31548	-6.41397		14799	Gria1	-1.10007	-13.6197	-1.3326		29817	Igfbp7	9.81553	5.01306	1.80887
12259	C1qa	12.417	59.2883	23.6401		56741	Igdcc4	2.45619	-2.99999	-1.3061		19144	Klk6	2.61602	-51.5117	-13.3855		26950	Vsnl1	-9.86291	-63.0334	-1.09404		17472	Gbp4	15.3807	9.25404	2.31114
21938	Tnfrsf1b	21.9796	106.854	15.7193		20255	Scg3	1.93113	-3.90117	-1.25197		66124	Josd2	1.7089	-2.37962	-1.53142		73010	Gpr22	-10.27	-97.111	-1.44641		100702	Gbp6	4.48601	2.06727	1.69715
18707	Pik3cd	2.12558	9.36693	2.16286		76257	Slc38a3	5.34826	-1.15035	-1.07377		108116	Slco3a1	1.39678	-19.1034	-1.72706		238205	Lrfn5	-18.1108	-141.102	-1.27641		21386	Tbx3	13.417	4.82425	1.48597
56485	Slc2a5	16.2004	97.3901	22.0686		29873	Cspg5	1.52898	-4.1422	-1.2323		18584	Pde8a	8.16844	1.58631	-1.57857		18191	Nrxn3	-7.28866	-46.7653	-1.10915		14254	Flt1	39.391	18.7625	2.40233
21897	Tlr1	12.9805	53.1533	8.07381		245050	Fam198a	3.86723	-2.31038	-1.37514		20408	Sh3gl3	-1.24472	-36.0128	-1.99107		320145	Sp8	-1.40687	-9.25615	2.04978		11987	Slc7a1	2.00597	-1.01679	1.08308
74734	Rhoh	25.4732	119.709	25.8848		14609	Gja1	5.3346	-1.5376	-1.63392		14085	Fah	1.37968	-8.48337	-1.91567		94191	Adarb2	-4.22648	-20.5055	1.68057		209086	Samd9l	9.33309	4.23382	1.08198
245945	Rbm47	16.2946	25.3456	4.61844		12140	Fabp7	2.90544	-4.14768	-1.64042		83671	Sytl2	-1.25392	-22.9458	-1.70637		68404	Nrn1	-8.59501	-89.5818	-1.69943		12389	Cav1	9.88329	3.92192	1.41346
21682	Tec	6.13175	21.3871	7.95325		216190	Appl2	2.00563	1.27335	-1.369		27276	Plekhb1	2.12813	-11.8849	-2.36263		18548	Pcsk1	-5.24216	-24.4831	-1.11886		27205	Podxl	12.6259	7.20399	1.72659
56744	Pf4	10.6509	46.9012	26.972		71137	Rfx4	2.50621	-3.15961	-1.59605		56212	Rhog	4.09423	5.99625	2.59894		67295	Rab3c	-13.0431	-61.7478	1.5065		54324	Arhgef5	10.5539	3.07076	1.21779
12959	Cryba4	10.9138	60.9449	34.1718		16404	Itga7	1.74622	-2.75527	-1.65265		244198	Olfml1	5.6901	-3.72355	-1.79744		27062	Cadps	-8.96142	-42.9664	-1.38864		243374	Gimap8	9.75274	4.35483	1.15723
12960	Crybb1	8.70246	45.7007	28.3285		13649	Egfr	5.80571	1.35069	-1.08763		233752	Insc	3.39211	-12.5674	-7.7872		72003	Synpr	-3.53259	-21.4494	-1.04826		107526	Gimap4	25.151	5.7986	1.30151
74376	Myo18b	4.62967	15.8966	3.83397		55963	Slc1a4	2.9222	-1.89908	-1.16589		101565	Ccp110	1.93655	-3.27657	-1.87152		238988	Erc2	-7.52472	-49.4113	1.06297		231931	Gimap6	11.5036	12.6405	3.70106
231633	Tmem119	20.1061	101.343	22.1682		216739	Acsl6	2.15598	-3.59071	-1.42798		233877	Kctd13	-1.51525	-6.87559	-1.4559		12294	Cacna2d3	-15.3086	-139.391	-2.0053		317757	Gimap5	23.4177	17.5642	6.60139
20345	Selplg	20.6512	102.215	25.6134		11932	Atp1b2	2.66551	-2.90464	-1.0138		233878	Sez6l2	1.27036	-31.3395	-1.91439		18155	Pnoc	-21.6741	-63.481	1.5172		26357	Abcg2	10.1242	6.41374	1.92318
74096	Hvcn1	5.57715	29.2415	6.53555		68385	Tlcd1	4.72679	-1.9196	-1.19539		14183	Fgfr2	4.0545	-3.71423	-1.81348		105853	Mal2	-14.5997	-140.602	-1.56437		12332	Capg	6.28091	15.1833	8.15167
17969	Ncf1	17.661	98.3604	26.3948		11676	Aldoc	1.28452	-5.76746	-1.16956		330660	Btbd16	1.22121	-2.29066	-1.06701		239606	Slc2a13	-3.78176	-19.139	1.60636		14461	Gata2	10.5315	5.8599	2.09313
56743	Lat2	9.64171	39.8694	14.9877		14580	Gfap	-1.17162	-11.9782	-1.47599		14912	Nkx6-2	2.45258	-9.38865	-5.70928		268859	Rbfox1	-9.90893	-37.3032	1.10897		21366	Slc6a6	3.21089	3.73089	1.2746
58805	Mlxipl	19.5817	64.4775	10.3445		208659	Fam20a	3.82805	-1.89157	-1.44679		76484	Kndc1	-1.14074	-17.312	-1.80352		20604	Sst	-30.4056	-175.171	1.08036		232237	Fgd5	10.2061	4.56186	1.20054
18787	Serpine1	19.7976	78.4591	3.83543		20682	Sox9	2.75189	-3.74506	-1.81045		234094	Arhgef10	3.43783	-4.82183	-3.50492		14432	Gap43	-9.00698	-99.7274	-1.43554		101351	Eogt	10.4898	7.43975	1.52913
11690	Alox5ap	13.3743	55.7502	21.3968		72014	Btbd17	3.26458	-2.37513	-1.41818		320981	Enpp6	5.33114	-8.89805	-5.48721		268902	Robo2	-3.16513	-21.7158	-1.40966		20315	Cxcl12	11.5468	4.03038	1.64615
269823	Pon3	21.1259	69.2089	11.4454		14813	Grin2c	1.44129	-3.74563	-1.53155		72902	Spock3	1.36939	-30.1117	-1.5192		20974	Syngr3	-14.5342	-66.7022	-1.12372		22371	Vwf	19.1471	8.70476	1.4478
27056	Irf5	24.0771	109.34	28.2101		18217	Ntsr2	2.40726	-3.24595	-1.64102		15245	Hhip	6.48629	-2.9852	-1.07134		108013	Celf4	-7.20351	-47.3637	-1.47727		381823	Apold1	6.64248	3.51878	1.48914
21391	Tbxas1	14.3526	79.1598	20.3053		94090	Trim9	-1.77413	-10.0286	-1.05804		67801	Pllp	2.93838	-5.79771	-4.38909		19762	Rit2	-8.37648	-60.7702	-1.15347		17313	Mgp	6.56001	1.315	1.19436
23845	Clec5a	12.9732	68.7693	29.2056		13371	Dio2	2.25619	-2.90695	1.01176		67971	Tppp3	2.00061	-14.606	-1.96138		20983	Syt4	-8.03219	-49.2994	-1.66205		16523	Kcnj8	4.45962	-2.19024	-1.10671
54353	Skap2	3.60729	10.4045	3.3165		14634	Gli3	4.20189	-1.8778	-1.27609		338521	Fa2h	4.82996	-11.193	-2.86836		12405	Cbln2	-20.6406	-137.73	-1.18736		20928	Abcc9	7.94969	1.53473	1.22838
54486	Hpgds	15.1505	66.8703	19.8487		54326	Elovl2	5.68526	-1.77936	-1.0386		69581	Rhou	1.70374	-10.7542	-1.58953		226180	Ina	-12.4561	-77.6394	1.04426		259300	Ehd2	10.2144	5.26775	1.42523
15277	Hk2	11.9215	57.8136	10.047		15904	Id4	2.67815	-3.63261	-1.50938		94226	S1pr5	2.90024	-24.9498	-3.37322		16728	L1cam	-9.32831	-35.8257	-1.58326		21946	Pglyrp1	12.42	4.04895	2.26963
232201	Arhgap25	3.09276	15.0898	4.25659		18212	Ntrk2	2.65431	-2.86762	1.26983		15571	Elavl3	-2.93656	-39.536	1.24813		17954	Nap1l2	-7.51815	-51.1333	-1.25499		26365	Ceacam1	18.704	34.3213	6.44559
16172	Il17ra	3.03327	9.94875	2.22317		14451	Gas1	5.15941	-2.24292	-1.16172		68743	Anln	5.98813	-6.61745	-5.94615		237213	Glra2	-8.5422	-19.3938	1.00051		108075	Ltbp4	7.93146	4.72171	1.24967
11810	Apobec1	7.90986	24.0537	5.633		12950	Hapln1	2.83276	-2.47232	1.22507		83964	Jam3	3.2783	-1.33677	-2.28452								18301	Fxyd5	7.99158	3.35536	1.55279
12267	C3ar1	28.1844	131.203	17.272		218476	Gcnt4	2.58748	-2.09029	-1.05514		235180	Fez1	1.07553	-17.8437	-1.48693								14132	Fcgrt	5.3931	7.29415	2.93424
15170	Ptpn6	14.8501	74.828	22.9982		268709	Fam107a	2.64527	-2.59196	1.22542		102693	Phldb1	2.40228	-3.33037	-2.1159								69903	Rasip1	4.80833	2.46557	1.47329
16768	Lag3	12.1524	64.263	23.4361		16426	Itih3	2.22991	-3.82796	-2.07542		330938	Dixdc1	1.43043	-11.2504	-1.2906								27421	Abcc6	26.6269	10.0403	1.79124
11857	Arhgdib	6.98133	28.9023	16.5671		29811	Ndrg2	1.4139	-5.89252	-1.45661		12955	Cryab	2.85381	-14.8095	-3.67807								11982	Atp10a	15.7931	6.36278	1.55173
16970	Lrmp	9.59702	47.8367	14.0966		14623	Gjb6	4.19636	-2.12062	-1.49771		102502	Pls1	5.0185	-8.03262	-3.14254								76453	Prss23	3.26309	1.3809	-1.22618
52855	Lair1	16.6553	80.0379	15.6188		219151	Scara3	4.00311	-1.77241	-1.10944		270190	Ephb1	1.4083	-14.312	-1.77063								12406	Serpinh1	5.86621	1.03982	-1.1691
12273	C5ar1	26.2475	134.9	19.0673		12759	Clu	2.22089	-3.52304	-1.48745		107993	Bfsp2	2.71381	-17.9364	-9.20048								68713	Ifitm1	1.94696	-9.97172	-2.20791
18987	Pou2f2	2.08129	9.57558	3.65155		13850	Ephx2	1.55296	-4.18412	-1.31913		436090	Gpr62	2.07005	-19.5418	-2.53886								24058	Sigirr	14.8442	6.43721	3.52973
22695	Zfp36	125.433	424.659	2.57981		13618	Ednrb	7.60469	-1.03751	-1.5675		17433	Mobp	3.86077	-4.93086	-2.33347								12826	Col4a1	7.66104	2.74056	-1.14615
63986	Gmfg	8.63812	32.1416	27.8691		103978	Gpc5	2.52457	-3.38008	-1.43346		100502861	Ccdc13	3.06944	-8.97824	-1.70386								12827	Col4a2	3.82553	1.41031	-1.22116
52150	Kcnk6	19.5929	95.9346	16.6985		23888	Gpc6	4.24769	-1.95891	1.26391		432450	Nkain2	1.61685	-24.2433	-1.42856								11601	Angpt2	3.26381	-1.05163	-1.66705
22177	Tyrobp	10.2138	34.9847	27.1858		58187	Cldn10	3.92875	-2.22067	-1.56082		107449	Unc5b	3.00843	-3.86482	-2.60401								56229	Thsd1	7.43729	3.63869	1.21109
243910	Nfkbid	12.1983	38.4655	-1.09484		20512	Slc1a3	5.01154	-1.04748	-1.05683		70423	Tspan15	3.53996	-4.05066	-2.14887								75767	Rab11fip1	10.4506	3.21048	1.71647
12606	Cebpa	9.90586	43.9714	10.0646		170790	Mlc1	2.45278	-3.6641	-1.61257		211488	Ado	1.94153	-1.95158	-1.43759								50768	Dlc1	-1.08119	-2.61319	1.03998
12493	Cd37	12.2599	54.6837	17.1715		26874	Abcd2	1.70104	3.23536	1.15483		170799	Rtkn2	2.68092	-4.19068	-3.12287								234395	Ushbp1	12.3915	4.26826	2.57652
233328	Lrrk1	10.2797	32.884	5.45274		223843	Dbx2	2.28993	-3.16951	-1.29313		11735	Ank3	-1.41244	-30.005	-1.10673								326618	Tpm4	4.90957	2.57314	1.60705
14159	Fes	12.8067	53.643	15.6601		19125	Prodh	2.07856	-2.23606	-1.32126		20203	S100b	1.58609	-9.99001	-1.74462								16598	Klf2	30.2224	80.565	2.94651
16170	Il16	1.65641	6.8855	2.1611		224079	Atp13a4	3.45983	-1.56596	-1.85274		14431	Gamt	1.966	-1.50388	-1.24455								12562	Cdh5	19.2537	10.0956	2.02143
13032	Ctsc	18.1239	78.2855	14.5951		57738	Slc15a2	3.60434	-1.07307	-1.28694		320091	Ano4	1.40199	-19.8201	-1.61151								67866	Wfdc1	10.653	4.51719	2.07103
22228	Ucp2	8.51977	17.867	7.46898		22350	Ezr	5.02969	-1.47434	-1.19988		77531	Anks1b	-2.50207	-43.9328	-1.03623								15227	Foxf1	30.0739	10.4876	3.74909
233571	P2ry6	15.5678	76.2497	17.846		66643	Lix1	1.63585	-3.60062	-1.00847		70574	Cpm	5.23757	-2.65455	-1.99606								20539	Slc7a5	6.83853	3.09778	1.69478
18576	Pde3b	8.80489	40.3449	6.9291		12411	Cbs	2.26274	-2.81292	-1.28061		13867	Erbb3	12.7192	-1.26417	-3.25432								18186	Nrp1	2.60952	5.21422	1.5944
80719	Igsf6	19.4673	89.6614	19.3351		27226	Pla2g7	2.51131	-2.44305	-1.60747		53897	Gal3st1	2.09986	-12.3994	-2.55051								71785	Pdgfd	30.6731	8.51277	1.19465
60504	Il21r	15.5922	77.3828	18.0887		76441	Daam2	2.26967	-3.73176	-1.46854		214112	Nipal4	3.12803	-22.7655	-4.19567								23871	Ets1	14.7966	38.1805	7.94268
12721	Coro1a	-1.11169	4.12479	2.09289		106861	Abhd3	2.57925	-2.8006	-1.59621		118454	Gjc2	3.06153	-25.5704	-9.2696								74144	Robo4	24.4145	10.6997	2.33387
66824	Pycard	7.53198	35.0281	16.8737		11829	Aqp4	4.88059	-1.81574	1.18532		14457	Gas7	-2.69753	-21.1622	2.0067								69524	Esam	12.566	6.02795	2.07938
16409	Itgam	21.9171	122.809	19.6441		13527	Dtna	1.51363	-6.07982	-1.10919		13643	Efnb3	2.06938	-20.0628	-1.65616								72022	Slc35f2	4.4476	1.2694	1.26249
67865	Rgs10	3.1085	14.5555	10.8815		74002	Psd2	1.16095	-6.16527	1.10226		216881	Wscd1	1.74204	-5.3246	-1.62768								20897	Stra6	5.3891	-1.16412	-1.30035
13033	Ctsd	5.99535	18.8328	7.31803		70417	Megf10	5.03751	-1.92488	-1.24559		11484	Aspa	4.47167	-7.12477	-5.86109								72565	Uaca	5.81204	2.8613	1.66695
16985	Lsp1	4.93909	18.9769	10.3848		108052	Slc14a1	5.12555	-1.28143	1.019		116972	Fam57a	4.22424	-2.33493	-1.86099								74090	Paqr5	16.608	4.25175	1.82442
244416	Ppp1r3b	11.0382	30.7968	5.63394		225998	Rorb	1.0716	-1.40923	-1.11057		18377	Omg	2.33316	-4.92378	-1.63508								12306	Anxa2	4.46947	1.11626	-1.24864
15446	Hpgd	11.0831	55.821	15.5866		104174	Gldc	2.67063	-3.0079	-1.34663		338367	Myo1d	4.81712	-1.5032	-2.083								68178	Cgnl1	2.86089	-1.28981	-1.09278
78816	Gmip	7.4116	30.9262	6.54503		23972	Papss2	2.41074	-1.7194	-1.0092		12799	Cnp	3.35912	-3.5548	-3.55547								21813	Tgfbr2	18.5727	53.4622	8.2828
211228	Lrrc25	21.1118	106.55	25.0994		53412	Ppp1r3c	1.31549	-5.63585	-1.35745		22415	Wnt3	1.30477	-13.934	-1.17879								83397	Akap12	3.10357	-1.22665	-1.4424
23886	Gdf15	5.21102	7.89389	-1.47263		17986	Ndp	2.51379	-3.78985	-1.90599		74008	Arsg	4.41032	1.58916	-1.8964								68632	Myct1	11.8495	6.22543	3.02834
17095	Lyl1	16.9917	78	20.8725		192216	Tmem47	2.97177	-2.94161	-1.55337		117160	Ttyh2	4.51532	-2.83808	-2.04645								22288	Utrn	3.97181	1.85577	-1.05348
16477	Junb	9.78367	31.4776	1.24445		71584	Gdpd2	1.47951	-3.52428	-1.94041		192897	Itgb4	3.75553	-7.25234	-6.74365								73910	Arhgap18	3.19543	3.5457	1.63078
17159	Man2b1	5.23072	24.3681	7.36002		83453	Chrdl1	4.94231	-1.17997	1.27117		11302	Aatk	-1.07478	-9.25347	-1.72662								16775	Lama4	3.63292	-1.30434	-2.06624
270084	Lpcat2	13.7995	65.7295	15.4846								104923	Adi1	1.99825	1.06138	1.00916								94214	Spock2	1.30266	-1.94659	1.38489
192654	Pla2g15	3.63374	17.5702	4.11211								263406	Plekhg3	3.83402	-2.05691	-2.48497								19073	Srgn	23.3569	52.1486	8.5378
11906	Zfhx3	2.11353	7.98728	2.42961								211945	Plekhh1	7.12856	-2.11195	-1.81056								12215	Bsg	2.13573	1.16007	1.16183
17132	Maf	6.3132	23.7689	4.84747								68519	Eml1	1.31902	-7.73857	-1.77873								12798	Cnn2	4.90543	4.16168	2.27507
234779	Plcg2	11.774	59.9663	12.5384								11565	Adssl1	1.32302	-2.10114	-1.0584								17311	Kitl	2.03464	1.5519	1.27107
15900	Irf8	20.3081	105.322	20.3563								217893	Pacs2	2.43923	-1.33117	-1.3181								237504	Rassf9	15.9073	2.85354	-1.12848
13057	Cyba	7.21801	31.1499	16.5575								66222	Serpinb1a	2.6561	-10.2691	-5.97284								13008	Csrp2	4.66836	-1.91002	-1.32149
15894	Icam1	17.6183	53.4442	7.31184								20354	Sema4d	3.62004	8.02384	1.72216								19263	Ptprb	29.075	13.5075	1.96511
56857	Slc37a2	12.7371	48.9586	11.3182								78925	Srd5a1	1.5797	-9.43618	-1.1321								320183	Msrb3	4.98476	1.91195	1.25599
16154	Il10ra	20.0174	84.9721	12.4784								72948	Tppp	-1.06104	-3.09718	1.13572								23943	Esyt1	2.75747	4.9486	1.48295
81897	Tlr9	37.8551	201.744	12.4202								13612	Edil3	2.46945	-17.1837	-1.37799								13591	Ebf1	1.83296	-1.10675	1.33653
74153	Uba7	15.687	47.6921	11.4694								218442	Serinc5	3.77121	-1.91504	-1.45188								15953	Ifi47	17.5759	17.9962	5.26224
54199	Ccrl2	55.8144	141.837	4.90152								74559	Elovl7	5.20646	-1.40648	-1.54752								14257	Flt4	13.6772	6.77791	1.73556
67213	Cmtm6	9.67092	42.4477	10.2805								67272	Cmtm5	3.11266	-5.16286	-2.36128								104709	Pik3r6	5.7814	14.8834	2.94967
13051	Cx3cr1	22.2389	110.727	18.6647								56471	Stmn4	-1.44667	-68.9783	-1.77748								442801	Arhgef15	1.44259	-1.6082	-1.02572
12768	Ccr1	21.608	81.4868	12.0622								68813	Dock5	5.52945	-2.31202	-2.93026								67020	Tmem88	2.22561	-1.00017	-1.36127
12772	Ccr2	11.4393	12.9153	1.1872								213019	Pdlim2	3.08836	-1.15439	-2.31862								12029	Bcl6b	8.39175	3.57658	1.66397
21929	Tnfaip3	16.7769	55.2663	2.33091								213469	Lgi3	1.20327	-26.6403	-1.86641								380713	Scarf1	4.12758	2.03626	-1.0347
15979	Ifngr1	10.1448	44.8063	8.57098								211712	Pcdh9	1.422	-14.7073	-1.66609								22370	Vtn	2.54242	-2.5022	-1.59285
20393	Sgk1	4.5089	6.2937	-1.61003								105439	Slain1	2.81107	-18.5125	-2.85104								217012	Unc45b	8.08938	1.8386	-1.1671
27355	Pald1	8.44979	35.1757	7.74464								20356	Sema5a	-1.39558	-9.85213	2.43784								327978	Slfn5	4.05078	2.87466	-1.01519
16414	Itgb2	17.9809	99.1295	22.4111								18606	Enpp2	7.87093	-4.12017	-5.58514								21387	Tbx4	13.2868	3.60653	1.28492
237387	Lrrc3	7.15512	38.8161	6.98402								17988	Ndrg1	5.14983	-1.32778	-2.53244								54409	Ramp2	4.937	1.54756	1.32392
14676	Gna15	16.8758	86.5844	23.6741								20665	Sox10	3.057	-13.6957	-2.21198								14615	Gjc1	4.8628	1.13124	-1.01356
73690	Glipr1	1.22456	2.92498	1.59291								28075	Desi1	1.65733	-3.76038	-1.14728								75689	Higd1b	4.24255	-1.64131	-1.38646
20852	Stat6	5.74162	18.9936	4.73531								67739	Slc48a1	1.79322	-4.16952	-1.38281								15896	Icam2	14.5189	8.09666	3.03213
18413	Osm	66.3601	278.919	13.0186								207839	Galnt6	3.43364	-3.48038	-3.36882								18613	Pecam1	22.8055	17.2435	4.42387
246177	Myo1g	19.4383	62.2414	12.5445								170574	Sp7	-1.32024	-19.4025	1.72216								20446	St6galnac2	12.9903	4.71771	1.7236
22778	Ikzf1	20.2829	98.0934	17.6821								67824	Nmral1	2.06758	-1.3598	-1.49463								59027	Nampt	1.93401	1.45037	1.00163
56193	Plek	10.2751	46.6921	12.4322								665119	Sec14l5	6.5677	-1.09049	-3.36555								11861	Arl4a	1.56847	-2.88038	-1.11632
19696	Rel	33.5647	102.997	4.24392								208158	Map6d1	1.03869	-31.799	1.17252								66864	Clec14a	12.8114	4.39708	1.43414
16822	Lcp2	20.2122	104.934	18.8173								16180	Il1rap	4.52978	-1.3745	-1.85634								18755	Prkch	4.16043	6.53725	1.59941
171285	Havcr2	17.1524	99.3583	23.1915								11815	Apod	2.61975	-10.3987	-3.84301								80837	Rhoj	7.28315	1.60494	1.19561
17001	Ltc4s	8.72574	35.3701	18.3757								239827	Pigz	1.87293	-3.39937	-1.71055								70059	Degs2	3.97099	1.92466	-1.09222
216799	Nlrp3	46.8933	220.824	26.4178								12892	Cpox	2.43558	1.11662	-1.30753								105387	Akr1c14	11.4036	6.26033	1.36072
57916	Tnfrsf13b	31.6053	150.177	35.7241								50913	Olig2	2.75843	-10.8567	-2.29431								18073	Nid1	5.79713	-1.24271	1.11512
320207	Pik3r5	10.127	48.6553	9.98356								50914	Olig1	2.2214	-12.1254	-2.79538								15220	Foxq1	17.618	7.40699	3.12155
12514	Cd68	14.1068	72.38	20.6357								56173	Cldn14	5.51574	-6.65619	-1.93227								14238	Foxf2	15.6416	6.04325	2.83961
66102	Cxcl16	11.0697	39.8386	14.336								93961	B3galt5	2.65181	1.14946	-1.45296								17300	Foxc1	7.0338	1.98564	-1.23972
216991	Adap2	26.5275	93.4413	16.8728								320111	Prr18	3.30449	-9.8471	-3.77203								14538	Gcnt2	2.31746	3.30302	1.08995
20296	Ccl2	77.6733	347.082	2.98617								68262	Agpat4	1.27092	-11.3709	-2.28748								13614	Edn1	14.0683	10.5129	1.89166
20306	Ccl7	76.8591	286.096	5.30581								12305	Ddr1	2.57228	-7.19963	-1.93968								407800	Ecm2	7.34628	1.67508	-1.48586
20293	Ccl12	35.952	175.029	29.8026								17441	Mog	3.9955	-15.8609	-3.53837								66695	Aspn	11.1955	2.78174	-1.38862
20302	Ccl3	123.469	487.544	5.78484								22153	Tubb4a	-1.36595	-56.2866	-1.73884								13025	Ctla2b	9.67056	17.4097	7.04366
20303	Ccl4	158.03	605.258	9.22175								574402	Gpr17	1.99463	-9.89645	-1.82053								13024	Ctla2a	5.08662	1.98471	1.32138
76408	Abcc3	24.3845	114.499	14.4903								17196	Mbp	2.30868	-14.0181	-5.15545								12380	Cast	4.24033	4.19439	1.54611
66610	Abi3	2.95988	12.7962	4.91353								381199	Tmem151a	-1.47822	-44.5794	-1.50516								18260	Ocln	14.3878	5.53478	1.42515
14710	Gngt2	8.84427	23.6667	26.1343								67457	Frmd8	4.23752	4.65965	1.3441								218518	Marveld2	1.40113	1.78056	-1.03036
14824	Grn	5.67961	25.5679	7.68134								104252	Cdc42ep2	1.78432	-8.0104	-1.7596								109700	Itga1	39.4055	18.6189	1.91617
104681	Slc16a6	3.4934	10.6653	1.76583								225845	Pla2g16	3.47598	-2.53978	-1.77417								218877	Sema3g	18.3355	20.0647	2.87604
217262	Abca9	26.3599	127.511	9.39716								107272	Psat1	3.59006	-1.82536	-1.6526								105450	Mmrn2	25.1789	16.6343	2.01582
217303	Cd300a	8.47498	40.3972	8.2897								226115	Opalin	2.95298	-36.4741	-10.9222								104110	Adcy4	34.2746	17.2589	3.86583
12409	Cbr2	8.64841	47.1136	22.6395								19337	Rab33a	-4.06212	-84.0762	-1.62529								20680	Sox7	21.1226	9.44914	2.96355
30955	Pik3cg	25.1277	138.436	16.9087								140571	Plxnb3	4.43892	-1.03089	-2.75165								239273	Abcc4	12.6849	5.83878	1.24445
18035	Nfkbia	4.76527	10.0021	1.31014								14618	Gjb1	2.88043	-27.61	-6.93103								18414	Osmr	13.2791	5.49904	1.02492
19141	Lgmn	5.70632	24.1601	5.98422								18823	Plp1	3.96807	-12.6231	-4.30528								268780	Egflam	4.03613	-1.55751	-1.24044
104759	Pld4	16.3298	85.7314	24.738																				75646	Rai14	3.75583	1.46136	1.26134
17084	Ly86	13.351	67.7434	26.4919																				14368	Fzd6	12.1373	4.05229	1.17118
12522	Cd83	2.09786	5.79667	1.48261																				105841	Dennd3	7.09313	3.22313	1.12926
218203	Mylip	6.66868	29.0893	5.28131																				17069	Ly6e	2.44	7.23811	3.18467
66329	Susd3	18.4809	112.543	26.5592																				110454	Ly6a	13.4564	7.73998	3.38399
20963	Syk	13.9053	64.9599	14.4625																				17067	Ly6c1	15.1463	8.50792	3.41268
212032	Hk3	13.9995	75.8459	22.4474																				11482	Acvrl1	13.6237	11.3013	3.01582
212937	Tifab	22.6506	101.463	22.6237																				12741	Cldn5	14.1628	6.13311	2.42023
105348	Golm1	8.23018	35.0242	6.22045																				67775	Rtp4	9.90322	11.2695	4.01802
15212	Hexb	15.5905	64.7225	17.4051																				268878	Atp13a5	6.0368	1.16767	-1.16911
17079	Cd180	39.2613	191.563	24.5442																				22042	Tfrc	1.6348	-1.91577	-1.92749
18792	Plau	8.65443	39.647	7.5923																				77446	Heg1	11.0098	5.06857	1.05657
18753	Prkcd	1.09698	4.12146	1.72637																				224405	Cyyr1	132.057	63.0595	4.84824
192187	Stab1	16.2902	74.0083	13.1536																				13876	Erg	15.1092	10.1921	3.582
545030	Wdfy4	16.4796	71.9263	9.30352																				72058	Igsf5	9.21042	1.22664	1.15171
58809	Rnase4	18.2028	86.1232	20.8238																				65962	Slc9a3r2	2.48873	1.14994	1.44467
11727	Ang	12.9038	54.755	18.2164																				407831	Tmem204	9.96745	9.06725	2.99124
20540	Slc7a7	15.6761	69.1026	12.5716																				80880	Kank3	3.36217	1.55092	1.7059
50934	Slc7a8	1.5761	7.39293	2.20559																				224796	Clic5	22.8478	9.11463	1.98901
18826	Lcp1	13.3746	66.5129	11.4836																				106766	Stap2	2.47716	-1.01127	-1.02613
239217	Kctd12	9.36901	26.1226	3.23789																				260409	Cdc42ep3	1.04698	-1.00552	-1.23611
321019	Gpr183	38.2308	194.411	28.3262																				13819	Epas1	5.45405	2.91148	1.67765
23880	Fyb	19.3462	93.8487	17.6399																				67664	Rnf125	32.3209	10.0062	2.54994
16197	Il7r	36.0031	131.791	14.7212																				106952	Arap3	18.3636	47.0619	11.1326
223433	Fam105a	4.35695	22.4998	4.89655																				19038	Ppic	6.86383	1.92225	1.18322
20491	Sla	5.55012	29.044	7.04334																				494504	Apcdd1	8.3552	1.84285	1.18883
17972	Ncf4	18.6669	97.7343	41.9051																				19879	Slc22a8	5.12206	1.44033	-1.18058
12983	Csf2rb	25.3002	105.252	20.0598																				66395	Ahnak	13.1475	3.92808	-1.17209
19354	Rac2	14.4873	54.5252	26.6195																				16952	Anxa1	7.67097	1.03731	-1.42337
72318	Cyth4	16.2602	83.6442	21.7028																				226040	Tmem252	9.08734	3.56084	1.94058
18591	Pdgfb	4.24046	10.8299	2.19195																				208449	Sgms1	7.67574	3.54548	1.28415
74039	Nfam1	17.1551	91.7056	15.3939																				14102	Fas	16.2307	7.00155	1.70918
64099	Parvg	10.4331	53.7497	16.8197																				226251	Ablim1	1.54006	-1.7109	1.01614
668218	Bin2	16.0152	80.2229	33.7159																				208431	Shroom4	55.7859	20.3025	3.61482
80910	Gpr84	27.8804	136.666	19.8901																				209837	Slc38a5	11.4733	2.96821	2.0246
105855	Nckap1l	18.236	97.265	19.4483																				17161	Maoa	1.81297	-1.83414	-1.29983
239743	Klhl6	18.261	72.9798	18.7797																				22773	Zic3	4.8676	1.39511	1.00274
16419	Itgb5	7.65874	31.4127	10.8342																				17698	Msn	9.83748	27.3586	7.06207
12524	Cd86	22.3663	111.893	18.5102																				16186	Il2rg	25.253	31.1338	5.37822
15163	Hcls1	12.7277	70.4399	31.0362																				16431	Itm2a	22.7336	8.4508	1.69529
80859	Nfkbiz	13.131	44.3715	-1.65234																				70008	Ace2	6.30599	1.67531	-1.13215
67742	Samsn1	10.2261	58.5359	13.9926
12394	Runx1	25.9586	125.38	17.7109
26382	Fgd2	19.3884	77.9013	20.8798
320484	Rasal3	28.9169	145.832	20.8517
17916	Myo1f	20.0904	100.713	23.0472
16913	Psmb8	8.02376	29.8113	16.335
114584	Clic1	4.1686	12.4963	5.70517
11629	Aif1	9.5217	42.1762	29.8113
16988	Lst1	6.59851	24.8466	21.597
21926	Tnf	150.954	668.142	1.97138
15937	Ier3	4.23386	9.99959	-1.06107
18037	Nfkbie	2.57857	7.94074	2.90442
83433	Trem2	12.3711	63.7706	23.6986
50498	Ebi3	11.6427	46.2414	17.7041
70785	Dennd1c	10.9109	31.6629	9.08133
22324	Vav1	15.3103	78.2686	19.7784
21815	Tgif1	11.1782	27.6596	5.17027
225049	Ttc7	4.4404	14.1312	4.69352
63955	Cables1	2.93054	5.06634	1.9755
72512	Tmem173	17.292	93.2733	18.6166
12475	Cd14	33.3464	165.013	20.5171
16149	Cd74	13.1734	30.5187	13.1278
12978	Csf1r	21.1035	104.663	21.3527
11555	Adrb2	35.9348	81.0877	9.92463
27060	Tcirg1	7.35354	21.293	3.77148
54445	Unc93b1	19.2715	94.017	22.1635
107375	Slc25a45	10.7429	32.2808	7.7152
78317	Ccdc88b	9.52732	49.7568	11.3719
108101	Fermt3	13.8836	69.3651	17.9067
74760	Rab3il1	7.49842	37.7427	10.1348
65221	Slc15a3	18.6798	100.361	21.6644
17476	Mpeg1	19.8255	105.965	20.4405
107321	Lpxn	16.127	83.3532	23.0758
14537	Gcnt1	7.93647	34.144	4.98067
76088	Dock8	18.0636	95.9127	11.5544
12495	Entpd1	21.9781	99.6933	13.1469
17060	Blnk	6.25897	33.6017	10.7571
83490	Pik3ap1	23.3197	126.659	19.0508
22376	Was	18.9219	102.095	24.161
23890	Gpr34	47.513	227.633	20.8618
74131	Sash3	27.4493	147.495	25.9642
56501	Elf4	21.2516	84.3627	12.5332
171207	Arhgap4	11.9097	39.3626	8.05855
279572	Tlr13	31.2202	161.635	19.2708
58861	Cysltr1	37.4067	149.445	16.8691
12229	Btk	16.3594	86.568	24.3951
170743	Tlr7	37.1213	194.214	18.6207

### Sheet: Figure 5D - Cytokines
Gene Symbol	946TissueInput_S33(normalized)	947TissueInput_S34(normalized)	948TissueInput_S35(normalized)	949TissueInput_S36(normalized)	946TissuePos_S37(normalized)	947TissuePos_S38(normalized)	948TissuePos_S39(normalized)	949TissuePos_S40(normalized)	946OctoInput_S41(normalized)	947OctoInput_S42(normalized)	948OctoInput_S43(normalized)	949OctoInput_S44(normalized)	946OctoPos_S45(normalized)	947OctoPos_S46(normalized)	948OctoPos_S47(normalized)	949OctoPos_S48(normalized)
Il1a	-0.730288	0.500004	0.274557	-0.274557	2.87106	2.90411	3.75245	3.7367	6.92319	6.4559	6.07377	6.43484	8.91278	8.07861	7.98984	8.06188
Il1b	-1.11933	2.1556	0.551851	-0.551851	1.47458	1.20462	1.13349	2.08547	6.85705	6.88175	5.37411	6.59133	8.61502	7.22038	6.55372	7.28844
Il6	-0.335592	0.354374	0.335592	-0.335592	3.25832	2.3761	1.91723	2.13224	4.01219	4.41594	3.85443	4.41444	5.74982	6.16373	6.12887	6.27719
Il10	0	0	0	0	0	0.0471169	0	0	3.66468	3.13219	2.37082	1.33021	6.58595	4.99565	5.18473	5.01301
Il16	0.0922031	-0.546673	0.374517	-0.0922022	1.1165	0.872297	1.32749	0.958607	0.669691	0.85858	0.721179	0.49062	2.80463	2.77092	2.78497	2.60157
Il27	0	0	0	0	3.00895	1.00032	0.667859	2.75035	3.38905	3.95958	3.10037	3.06717	5.21535	4.83915	4.44513	4.60261

### Sheet: Figure 5D - Chemokines
Gene Symbol	946TissueInput_S33(normalized)	947TissueInput_S34(normalized)	948TissueInput_S35(normalized)	949TissueInput_S36(normalized)	946TissuePos_S37(normalized)	947TissuePos_S38(normalized)	948TissuePos_S39(normalized)	949TissuePos_S40(normalized)	946OctoInput_S41(normalized)	947OctoInput_S42(normalized)	948OctoInput_S43(normalized)	949OctoInput_S44(normalized)	946OctoPos_S45(normalized)	947OctoPos_S46(normalized)	948OctoPos_S47(normalized)	949OctoPos_S48(normalized)
Cxcl1	0.0355957	0.983186	-0.0355958	-0.70678	-0.70678	1.9253	-0.70678	0.176092	3.641	3.96146	3.17861	2.62343	4.71504	3.4233	2.75003	3.43176
Cxcl2	0	0	0	0	0	0	0	0	6.10443	4.3901	5.39807	4.87934	8.21737	6.59956	6.12164	6.25667
Cxcl10	0.491125	0.953288	-0.802459	-0.491125	1.27227	0.988511	-1.39075	-1.17573	4.05856	3.72894	2.93112	2.84801	4.42093	4.72173	3.56812	4.30233
Ccl2	0.879928	1.24256	-1.44741	-0.879928	2.3689	2.17663	2.12734	-0.564538	7.14138	6.07797	5.86995	5.82323	9.53717	8.05367	8.07126	7.88957
Ccl3	0.374632	2.27642	-0.374632	-0.800263	2.40629	3.21158	3.57762	2.40976	7.27249	7.58163	7.18286	7.23117	9.53347	9.37924	9.14233	9.13867
Ccl4	-0.756886	2.36063	0.756885	-1.49926	3.1096	3.2483	4.33852	2.98511	7.5637	7.84132	7.18788	7.48468	9.72418	9.58738	9.20716	9.30828
Ccl7	-1.11933	1.57063	-0.448149	0.448149	2.47458	2.73514	2.52337	2.3485	7.4379	6.32029	5.98081	5.76887	9.35154	8.21562	7.99409	7.53148
Ccl12	-0.134759	0.134759	0.601404	-1.87713	4.68641	4.57779	4.49116	4.55837	5.43692	5.22814	4.47627	4.25494	7.89448	7.14163	6.75879	6.73518

### Sheet: Figure 5D - Response to Il-6
Gene Symbol	946TissueInput_S33(normalized)	947TissueInput_S34(normalized)	948TissueInput_S35(normalized)	949TissueInput_S36(normalized)	946TissuePos_S37(normalized)	947TissuePos_S38(normalized)	948TissuePos_S39(normalized)	949TissuePos_S40(normalized)	946OctoInput_S41(normalized)	947OctoInput_S42(normalized)	948OctoInput_S43(normalized)	949OctoInput_S44(normalized)	946OctoPos_S45(normalized)	947OctoPos_S46(normalized)	948OctoPos_S47(normalized)	949OctoPos_S48(normalized)
Il6	-0.335592	0.354374	0.335592	-0.335592	3.25832	2.3761	1.91723	2.13224	4.01219	4.41594	3.85443	4.41444	5.74982	6.16373	6.12887	6.27719
Il6ra	-0.372736	0.99158	0.215906	-0.215906	4.06471	4.09626	4.12892	3.90783	4.61055	5.09993	4.91715	4.69073	7.16439	7.2534	7.32469	7.09744
Sbno2	-0.22477	-0.188851	0.188851	0.21424	0.575126	0.570711	0.815904	0.758413	1.05786	1.37755	1.35147	1.28779	2.77013	2.59056	2.59172	2.61577
Nfkb1	-0.351571	-0.00953341	0.00953293	0.0284042	1.72175	2.04194	1.84605	1.77602	2.23587	2.42499	2.47505	2.257	4.09766	3.94961	3.97513	3.89161
St3gal6	0.0183692	0.363826	-0.0183687	-0.143427	2.44745	2.72923	2.60506	2.13519	3.41876	3.78269	3.8327	3.64929	4.58059	4.8854	4.82216	4.74225
Il6st	0.00571728	-0.00571823	0.0435247	-0.00854874	0.323607	-0.0722666	0.305713	0.355932	1.71389	1.79126	1.89953	1.72196	1.9877	1.8852	2.40172	2.36889
Rela	0.00393963	-0.00393963	0.149567	-0.2522	1.20105	1.34043	1.35069	1.29752	1.61013	1.90844	1.76813	1.62789	2.61761	2.62341	2.68253	2.54913
Stat3	0.015667	-0.015667	-0.0989552	0.0690565	0.441392	0.257071	0.434237	0.519671	1.03237	1.15805	1.16801	0.946247	1.95041	1.72196	1.80909	1.70864
Gab1	0.0482454	0.0455751	-0.0647163	-0.0455761	-0.0107918	-0.329507	0.0015316	-0.178697	2.50549	2.49822	2.29986	2.01931	1.9065	1.92172	1.80776	1.69401
Smad4	0.00994015	-0.0356503	-0.00994015	0.0333414	0.375376	-0.262776	0.197351	0.319589	1.19131	1.33033	1.37147	1.11511	1.30134	1.30913	1.20327	1.06222

### Sheet: Figure 5E - Ex vivo Activation
Gene Symbol	946TissueInput_S33(normalized)	947TissueInput_S34(normalized)	948TissueInput_S35(normalized)	949TissueInput_S36(normalized)	946TissuePos_S37(normalized)	947TissuePos_S38(normalized)	948TissuePos_S39(normalized)	949TissuePos_S40(normalized)	946OctoInput_S41(normalized)	947OctoInput_S42(normalized)	948OctoInput_S43(normalized)	949OctoInput_S44(normalized)	946OctoPos_S45(normalized)	947OctoPos_S46(normalized)	948OctoPos_S47(normalized)	949OctoPos_S48(normalized)
Rgs1	0.146792	1.09438	-0.146792	-1.83546	2.96357	3.62	3.19566	2.38682	4.71423	6.28231	5.76872	5.70332	7.1024	8.50023	7.92788	7.80053
Klf2	-0.0493669	0.586934	0.0493665	-0.842832	1.73415	2.03961	1.29707	0.909291	4.60728	5.14252	5.04248	4.62201	6.30331	6.47429	6.29798	5.99685
Junb	0.198448	0.189031	-0.414713	-0.189032	0.376146	0.321504	0.130973	0.217142	3.33132	3.4065	3.17232	3.03509	5.26599	4.977	4.71812	4.72763
Jun	0.129245	0.234624	-0.129246	-0.213266	0.225494	0.0642176	-0.114695	-0.108388	3.4674	3.62834	3.47364	3.31951	5.32973	5.18701	4.91141	4.91458
Ier2	0.0246816	0.0978026	-0.0732794	-0.024682	0.45447	-0.0256724	-0.0630107	-0.285265	3.90226	3.76934	3.61904	3.35443	6.04547	5.51577	5.237	5.1485
Gem	-0.191551	0.409821	-0.432667	0.191551	0.859297	0.335583	-0.435992	0.0269485	1.96441	2.07496	1.69659	1.43138	3.79733	3.18274	2.0672	2.08573
Ier5	0.131517	-0.0282736	-0.0123053	0.0123043	0.317205	-0.5116	0.0830479	0.152373	1.59911	1.68163	1.55004	1.46718	3.84369	3.56047	3.34985	3.37178
Egr1	0.299892	0.0259638	-0.283461	-0.0259638	-0.575266	-0.80901	-1.35841	-0.802899	1.98182	1.95031	1.57431	1.48179	3.77694	3.33269	2.94149	2.96703
Zfp36	-0.117375	1.93266	-0.351109	0.117375	1.72587	2.08506	1.78002	1.45966	7.30907	7.63711	7.32743	7.19104	9.36216	9.23425	8.98452	8.92127
Fos	0.345148	0.559379	-0.490305	-0.345148	0.308907	-0.295053	-0.617401	-0.398823	4.42246	4.79685	4.33367	4.28515	6.48962	6.65153	6.2491	6.23485
Nfkbid	0.260541	-0.0142617	0.0142622	-0.0436368	-0.323865	0.927852	-1.1359	0.22595	4.02328	4.11713	2.91182	3.59913	6.07216	5.45853	4.59157	5.15663
Ccl3	0.374632	2.27642	-0.374632	-0.800263	2.40629	3.21158	3.57762	2.40976	7.27249	7.58163	7.18286	7.23117	9.53347	9.37924	9.14233	9.13867
Ccl4	-0.756886	2.36063	0.756885	-1.49926	3.1096	3.2483	4.33852	2.98511	7.5637	7.84132	7.18788	7.48468	9.72418	9.58738	9.20716	9.30828
Nfkbiz	0.243756	0.255267	-0.243755	-0.336355	-0.919014	-0.405511	-0.644282	-1.01033	4.31944	3.87773	3.22183	3.35952	6.56539	5.47352	4.90884	4.85741
Socs3	0.172683	0.862777	-0.172683	-0.227262	1.16508	0.986438	1.09817	1.1363	5.51152	5.53937	5.32676	5.23555	7.55072	7.24366	7.06737	7.01126
Dusp1	-0.0276556	0.270445	-0.0546427	0.0276556	-0.367726	-0.222703	-0.663223	-0.553694	3.03779	3.99562	3.50997	3.40876	5.00571	5.76291	5.23903	5.22441
Tnf	0	3.01189	0	0	1.00895	2.36904	1.66786	1.88287	9.00634	7.80975	7.53011	7.61755	11.3077	9.79325	9.798	9.64898
Hspa5	0.0488024	-0.127537	0.0908909	-0.0488024	0.382869	-0.0679836	0.256759	0.101619	0.753732	0.408853	0.593464	0.495337	1.71572	0.916864	1.1225	1.00442
Srsf2	-0.0343084	0.107402	-0.0656166	0.0343094	0.296864	0.343533	0.330955	0.349442	0.333015	0.334645	0.391755	0.439593	0.894505	1.01294	0.845501	0.750015
Hspa1b	0.882674	0.118639	-0.11864	-0.233216	0.86578	-0.59201	-0.456097	-1.00896	2.5198	1.4176	0.997157	0.315671	2.40963	1.11931	0.130133	0.335506
Hspa1a	0.587133	0.06779	-0.06779	-0.60852	0.740684	-0.91423	-0.733272	-0.775034	1.76456	0.754392	0.267802	-0.144269	2.00327	0.995467	-0.0290961	0.360203
