## Supplementary material for "Minimizing the *ex vivo* confounds of cell-isolation techniques on transcriptomic -profiles of purified microglia": Table S8

### Sheet: Figure 7B - CIBERSORTx
Table S8. Source Data Figure 7.
	Astrocyte (%)				Neuron (%)				Oligodendrocytes (%)				Microglia (%)				Endothelial (%)
Tissue Input	10.979	10.806	10.793	11.087	83.197	82.857	83.541	83.891	5.49	6.036	5.343	4.744	0.334	0.301	0.322	0.278	0	0	0	0
Cell Input	46.596	48.652	54.969	63.296	4.085	11.022	6.025	3.517	29.706	17.679	18.221	11.128	10.381	13.661	10.487	14.176	9.232	8.987	10.298	7.883
Cell Input + Inhibitor	58.017	51.168	48.448	54.892	5.027	2.596	6.587	8.386	14.831	15.528	20.328	16.583	12.646	17.217	15.636	13.128	9.479	13.491	9.001	7.011

### Sheet: Figure 7C - Marker Genes
Microglia Marker Genes					Astrocyte Marker Genes					Oligodendrocyte Marker Genes					Neuronal Marker Genes					Endothelial Marker Genes
Gene ID	Gene Symbol	FC (Cell Input] vs [Tissue-Input])	FC ([Cell Input + Inhibitors] vs [Tissue-Input])		Gene ID	Gene Symbol	FC (Cell Input] vs [Tissue-Input])	FC ([Cell Input + Inhibitors] vs [Tissue-Input])		Gene ID	Gene Symbol	FC (Cell Input] vs [Tissue-Input])	FC ([Cell Input + Inhibitors] vs [Tissue-Input])		Gene ID	Gene Symbol	FC (Cell Input] vs [Tissue-Input])	FC ([Cell Input + Inhibitors] vs [Tissue-Input])		Gene ID	Gene Symbol	FC (Cell Input] vs [Tissue-Input])	FC ([Cell Input + Inhibitors] vs [Tissue-Input])
214854	Neurl3	20.6734	18.4215		58175	Rgs20	1.00779	1.09837		240690	St18	1.35775	1.70647		98741	Kcnb2	-2.50455	-4.76641		20671	Sox17	22.1381	20.3833
269181	Mgat4a	1.95308	2.31818		76187	Adhfe1	2.77205	2.43426		56363	Tmeff2	1.30342	1.49949		226922	Kcnq5	-23.0731	-27.2426		16177	Il1r1	3.95465	4.12113
18173	Slc11a1	16.6117	18.2365		109294	Prex2	3.06775	3.12105		69660	Tmbim1	4.21715	4.63936		13869	Erbb4	6.11411	5.73432		53945	Slc40a1	23.628	27.2871
16331	Inpp5d	18.8583	19.387		18802	Plcd4	1.50148	1.20527		210293	Dock10	3.75115	4.23267		19711	Resp18	-33.1342	-39.3883		17912	Myo1b	1.5974	1.54771
320982	Arl4c	1.01155	-1.2076		14633	Gli2	3.0067	2.43717		98363	Efhd1	4.73225	5.11645		20254	Scg2	-12.9356	-11.8929		14268	Fn1	15.1706	12.8915
21934	Tnfrsf11a	4.03935	4.00994		329252	Lgr6	3.76285	3.93091		241159	Neu4	-1.46247	-2.04603		77629	Sphkap	-7.86908	-6.34721		433323	Sgpp2	-1.53612	-1.39752
54354	Rassf5	-1.02339	1.0542		171469	Gpr37l1	3.2371	3.48704		227485	Cdh19	5.83332	5.32864		210417	Thsd7b	-1.45724	-1.92215		80721	Slc19a3	12.5696	13.5915
12227	Btg2	40.1306	5.34782		11758	Prdx6	2.22735	2.17246		72160	Tmem163	-3.3005	-3.42218		67792	Rgs8	-19.2829	-15.5644		20684	Sp100	27.7338	28.1618
19264	Ptprc	53.5455	54.9724		14261	Fmo1	5.29524	4.51115		212980	Slc45a3	4.55533	5.23045		14417	Gad2	-11.7016	-13.2511		20452	St8sia4	2.48196	2.74156
12628	Cfh	21.6289	23.3362		98660	Atp1a2	2.11696	2.1084		18557	Cdk18	-1.26731	-1.19315		16574	Kif5c	-1.64835	-2.13773		545370	Hmcn1	39.0704	41.539
19735	Rgs2	3.40011	2.1524		226781	Slc30a10	1.70396	1.6612		21367	Cntn2	1.84775	2.17929		170738	Kcnh7	-4.60873	-6.9623		63913	Fam129a	46.0325	33.7006
50778	Rgs1	171.925	42.423		15483	Hsd11b1	3.62205	3.80252		269116	Nfasc	-1.12507	-1.01747		14415	Gad1	-8.87611	-9.06183		19737	Rgs5	7.78918	10.4537
17970	Ncf2	14.7028	14.9823		277468	Slc39a12	5.80725	5.55789		77552	Shisa4	1.14542	1.25201		13390	Dlx1	-1.40533	-1.58341		66425	Pcp4l1	1.1168	1.17634
15939	Ier5	3.45224	-1.24402		12496	Entpd2	4.22915	3.94304		13007	Csrp1	2.49567	2.60178		214240	Disp2	-18.483	-19.3076		21346	Tagln2	11.2652	9.49102
226594	Rcsd1	11.2208	11.0383		14221	Fjx1	1.78645	1.82312		21952	Tnni1	2.28224	2.78778		12653	Chgb	-14.9136	-13.1005		12490	Cd34	6.36769	7.06679
14130	Fcgr2b	17.3325	20.2819		210622	Pamr1	1.17289	1.02176		240913	Adamts4	4.09384	4.35282		20614	Snap25	-16.3872	-15.7057		22352	Vim	5.78592	5.076
14127	Fcer1g	17.3848	19.5223		20511	Slc1a2	1.77039	1.75582		208795	Tmem63a	4.59987	5.19219		319317	Snhg11	-37.5885	-56.1214		241230	St8sia6	15.8885	20.5683
226652	Arhgap30	19.5699	18.4193		18508	Pax6	-1.43466	-1.53988		18761	Prkcq	3.48119	3.08345		20262	Stmn3	-17.5245	-14.8852		353156	Egfl7	2.51507	2.90207
12506	Cd48	32.4289	34.9387		20971	Sdc4	2.4577	2.45102		97031	Tprn	2.39978	2.50298		20257	Stmn2	-9.44011	-8.99312		13805	Eng	19.0186	19.7999
12523	Cd84	29.7718	33.1266		58237	Nkain4	2.55538	2.32926		11305	Abca2	1.19456	1.31383		76897	Ralyl	-12.7549	-13.5961		17076	Ly75	13.9368	19.5851
98365	Slamf9	16.4084	20.4656		26570	Slc7a11	2.667	2.69961		19215	Ptgds	-1.48439	-1.36434		20713	Serpini1	-9.06558	-9.17038		319876	Cobll1	10.0015	10.8476
383619	Aim2	5.017	3.88644		13175	Dclk1	-4.35793	-4.44842		227753	Gsn	3.57993	3.35997		213262	Fstl5	-7.45077	-8.07551		329416	Nostrin	9.62257	11.0779
11910	Atf3	123.419	5.58412		622434	Arhgef26	2.35965	2.21299		21930	Tnfaip6	3.05218	3.44457		381489	Rxfp1	-6.57392	-8.08964		545428	Ccdc141	6.88615	6.17779
17533	Mrc1	23.2668	25.6638		12032	Bcan	2.29661	2.18138		77767	Ermn	3.70014	4.26225		56772	Mllt11	-9.14602	-8.70566		16401	Itga4	-1.02002	1.02675
54519	Apbb1ip	13.8672	15.4065		100042277	Gm3764	-1	-1		50915	Grb14	1.89629	1.9431		18619	Penk	-8.95377	-7.66566		23796	Aplnr	4.82786	2.00296
215632	Psd4	21.6777	22.908		140493	Kcnn3	2.17539	1.93913		12521	Cd82	5.91931	6.65558		69352	Necab1	-12.1604	-12.954		54485	Dll4	17.5543	16.3666
332579	Card9	6.78021	6.4962		14862	Gstm1	1.62023	1.51787		72446	Prr5l	4.85962	5.62225		12801	Cnr1	-11.2194	-9.03138		72630	Hspa12b	6.66084	5.81684
14594	Ggta1	11.9073	13.4285		13609	S1pr1	5.12322	5.71359		22174	Tyro3	-2.20723	-2.12626		15569	Elavl2	-11.7391	-10.0385		21824	Thbd	8.70114	8.7427
19224	Ptgs1	14.5616	15.7819		22329	Vcam1	6.4932	6.05574		17153	Mal	3.88058	4.61315		69908	Rab3b	-19.8215	-19.1829		17064	Cd93	20.4538	22.5238
18796	Plcb2	9.91276	10.2467		14066	F3	5.27275	5.21292		252864	Dusp15	-1.03714	-1.05373		242662	Rims3	-5.75344	-5.02021		69698	Slc52a3	16.8932	17.5734
12335	Capn3	11.7426	13.1271		12167	Bmpr1b	3.90618	3.66094		228852	Ppp1r16b	1.08827	1.23072		15444	Hpca	-23.8595	-24.8706		15901	Id1	5.91856	5.34648
12010	B2m	10.0375	10.4971		26938	St6galnac5	-1.09793	1.04673		27219	Sgk2	4.01288	4.46489		12293	Cacna2d1	-7.79463	-8.1139		18830	Pltp	15.6262	15.4488
17289	Mertk	7.58022	8.16345		107869	Cth	2.56446	2.36585		52840	Dbndd2	1.50342	1.40466		19699	Reln	-4.21713	-4.53848		21939	Cd40	15.6464	29.6455
100503468	Gm14023	6.44515	3.32633		50500	Ttpa	2.80787	2.89773		76960	Bcas1	3.22313	1.96709		12933	Crmp1	-7.53233	-7.6986		13616	Edn3	5.28359	6.03234
16175	Il1a	100.527	27.5105		18992	Pou3f2	1.07061	1.02008		18417	Cldn11	3.59025	4.32597		80334	Kcnip4	-18.2221	-15.3331		20672	Sox18	9.15933	9.46589
19261	Sirpa	1.84226	1.99373		21923	Tnc	1.54176	1.73972		58869	Pex5l	1.87685	2.18059		16590	Kit	-5.76923	-6.4202		22035	Tnfsf10	10.5522	12.2061
13010	Cst3	4.06827	4.21422		329910	Acot11	1.83892	1.71671		320478	Sox2ot	2.68384	2.96479		140904	Caln1	-8.19559	-7.57324		14013	Mecom	24.5046	27.1245
15162	Hck	17.5286	18.3599		108069	Grm3	3.31275	3.7701		66949	Trim59	3.62436	4.06658		243339	Tmem130	-23.9762	-24.6227		17112	Tm4sf1	13.1482	13.3368
16658	Mafb	13.9196	8.55111		15234	Hgf	4.49473	4.98522		73940	Hapln2	4.05911	4.67673		13426	Dync1i1	-10.6318	-10.4058		97064	Wwtr1	4.44984	4.8057
320664	Cass4	7.15661	6.7477		14184	Fgfr3	3.58944	3.36127		229521	Syt11	-1.39948	-1.25756		66797	Cntnap2	-4.36169	-4.77959		320782	Tmem154	12.7811	14.4492
64138	Ctsz	8.26383	8.55422		81840	Sorcs2	1.69691	1.59556		13038	Ctsk	2.77021	2.74429		109648	Npy	-1.40512	-1.34538		18008	Nes	8.98185	7.30797
74191	P2ry13	34.1931	40.2724		14405	Gabrg1	2.63144	2.55404		229595	Adamtsl4	3.83856	4.11679		68169	Ndnf	2.07199	2.039		13636	Efna1	3.49855	3.78705
70839	P2ry12	63.2103	76.6327		14400	Gabrb1	1.18033	1.24133		70747	Tspan2	3.10753	3.57967		12661	Chl1	-3.98365	-3.59481		214547	She	18.7441	18.2507
24088	Tlr2	32.1936	24.2586		54403	Slc4a4	3.11924	3.30919		14863	Gstm2	4.61947	4.51312		381813	Prmt8	-9.3096	-11.9912		20195	S100a11	5.33085	5.33079
80891	Fcrls	20.4941	22.6942		13602	Sparcl1	2.27509	2.29716		170439	Elovl6	-1.44906	-1.23288		57775	Usp29	-17.1008	-20.8209		13601	Ecm1	2.75823	2.8746
69769	Tnfaip8l2	18.9267	17.7242		18682	Phkg1	2.50774	2.07979		70892	Ttll7	1.16438	1.38849		232975	Atp1a3	-20.1658	-19.0646		15360	Hmgcs2	4.27346	4.40954
13040	Ctss	21.5866	22.7605		75104	Mmd2	2.54835	2.47873		214944	Mob3b	3.5268	3.93511		338352	Nell1	-59.7378	-55.4939		12373	Casq2	1.86734	1.90953
67220	Plekho1	1.94274	1.8113		19283	Ptprz1	4.66218	4.46554		21916	Tmod1	1.03239	1.24274		140919	Slc17a6	-29.0303	-33.0664		20501	Slc16a1	5.89979	6.24446
56338	Txnip	24.2619	14.1712		66873	Tril	4.77421	4.74178		230157	Tmeff1	1.23286	1.38774		64176	Sv2b	-18.4938	-13.5645		229699	Slc16a4	35.8421	37.7995
74645	Fam46c	81.2845	63.7639		94282	Sfxn5	1.47239	1.49822		100434	Slc44a1	3.32468	3.64443		330627	Trim66	-11.8663	-15.8759		114301	Palmd	6.32865	6.17159
99543	Olfml3	19.6897	21.588		107747	Aldh1l1	1.7366	1.57581		14745	Lpar1	3.23116	3.18046		78593	Nrip3	-11.1028	-11.3164		214137	Arhgap29	6.6848	6.81077
11542	Adora3	53.7379	61.7951		243616	Slc6a11	4.15206	3.828		19266	Ptprd	-1	-1		320158	Zmat4	-15.2119	-13.1321		16842	Lef1	4.38677	4.1703
12508	Cd53	24.3583	27.143		232333	Slc6a1	1.91498	1.98185		54325	Elovl1	3.54548	3.98462		234593	Ndrg4	-15.4919	-15.8223		74442	Sgms2	12.4713	13.1163
242248	Bank1	16.083	15.1391		110595	Timp4	2.76537	3.04479		230678	Tmem125	3.2278	4.18146		12308	Calb2	-4.78349	-4.20282		67547	Slc39a8	9.80299	11.8119
26377	Dapp1	9.41516	11.653		71803	Slc25a18	2.12262	1.98585		67149	Nkain1	1.26838	1.47558		15561	Htr3a	-6.07169	-4.944		59308	Emcn	32.1086	36.393
17096	Lyn	14.8586	14.9838		232345	A2m	4.56544	3.98072		70025	Acot7	-4.62403	-4.35775		270162	Elmod1	-7.42909	-7.75435		14469	Gbp2	8.8103	8.67501
14595	B4galt1	16.0835	17.7962		56615	Mgst1	3.37507	3.35419		18762	Prkcz	-2.88744	-2.52699		76183	Celf6	-12.7989	-12.703		99899	Ifi44	37.7699	43.7246
230145	Galnt12	8.32756	10.3885		57776	Ttyh1	1.99761	2.01832		320587	Tmem88b	2.86119	3.30921		64085	Clstn2	-16.5736	-10.6033		100039781	Hrct1	6.57539	7.45257
21812	Tgfbr1	19.1607	21.5939		11816	Apoe	2.22219	2.1587		110391	Qdpr	2.28999	2.30001		320429	Trank1	-29.2379	-40.8137		230379	Acer2	28.3219	30.9726
373864	Col27a1	10.0985	10.8149		56188	Fxyd1	2.69064	2.65892		56356	Gltp	4.11633	4.6305		22353	Vip	-14.4819	-24.1552		21687	Tek	44.7601	45.7387
21898	Tlr4	26.9993	26.4003		53896	Slc7a10	3.5418	3.54899		118446	Gjc3	3.12322	3.60806		16000	Igf1	-1.10222	1.20119		21846	Tie1	20.5485	21.38
12986	Csf3r	24.6991	26.6175		17304	Mfge8	3.84321	4.06046		14763	Gpr37	5.59037	6.30286		20979	Syt1	-17.1031	-15.7415		20525	Slc2a1	11.5917	12.1117
75234	Rnf19b	-1.2929	-1.78119		56213	Htra1	3.18386	3.24024		69993	Chn2	-1.65757	-1.49932		268345	Kcnc2	-21.3015	-31.4241		76574	Mfsd2a	3.26657	3.47455
16792	Laptm5	16.8067	18.5355		11988	Slc7a2	3.75967	3.76158		16979	Lrrn1	1.80442	1.86074		211739	Vstm2a	-15.393	-16.7583		14612	Gja4	4.23537	4.35428
19204	Ptafr	114.247	112.849		13004	Ncan	1.27771	1.23791		29862	Ninj2	5.0177	4.57584		14025	Bcl11a	-6.73613	-7.27457		246228	Vwa1	4.17365	4.50031
230787	Themis2	49.4002	46.2878		26457	Slc27a1	2.70522	2.58549		16485	Kcna1	-2.74627	-2.39603		18197	Nsg2	-4.46834	-5.20039		20348	Sema3c	3.41643	3.59956
20111	Rps6ka1	3.96341	4.35399		319555	Nwd1	2.3444	2.38839		14709	Gng8	1.97542	2.60459		70357	Kcnip1	-9.68645	-9.69804		18127	Nos3	12.2379	12.5147
23833	Cd52	17.4358	17.616		16816	Lcat	2.34911	2.74425		64383	Sirt2	1.74589	1.7219		14406	Gabrg2	-15.5726	-13.9696		19126	Prom1	14.9293	15.6789
12260	C1qb	14.0908	14.814		11606	Agt	2.92804	2.51801		68458	Ppp1r14a	2.62447	2.74174		14394	Gabra1	-16.4835	-13.1498		231287	Atp10d	7.53006	9.55434
12262	C1qc	17.3057	18.4453		72927	Hepacam	2.7934	3.04289		11803	Aplp1	-1.28974	-1.16658		14799	Gria1	-1.44691	-1.324		16542	Kdr	25.0909	25.4105
12259	C1qa	17.5274	18.3633		94180	Acsbg1	1.7832	1.75461		17136	Mag	3.35212	3.76821		26950	Vsnl1	-20.1774	-17.9421		29817	Igfbp7	8.78154	9.54895
21938	Tnfrsf1b	25.0838	28.4119		56741	Igdcc4	1.7989	1.87112		19144	Klk6	2.35317	2.81476		73010	Gpr22	-26.4858	-14.7637		17472	Gbp4	18.4963	23.3703
18707	Pik3cd	2.08026	2.16055		20255	Scg3	1.75005	1.80516		66124	Josd2	1.80285	1.94246		238205	Lrfn5	-20.4322	-49.1235		100702	Gbp6	5.46251	5.12721
56485	Slc2a5	23.8628	27.0625		76257	Slc38a3	5.40328	5.71768		108116	Slco3a1	1.16298	1.34473		18191	Nrxn3	-9.60397	-9.24891		21386	Tbx3	6.47848	6.98285
21897	Tlr1	37.409	42.451		29873	Cspg5	1.40131	1.39262		18584	Pde8a	7.39772	8.0022		320145	Sp8	-1.23114	-1.36719		14254	Flt1	33.5088	33.4577
74734	Rhoh	31.8637	25.3138		245050	Fam198a	2.875	2.66204		20408	Sh3gl3	-1.15487	-1.53769		94191	Adarb2	-6.87631	-5.17636		11987	Slc7a1	1.81536	1.9929
245945	Rbm47	23.0943	24.3674		14609	Gja1	4.84188	4.88232		14085	Fah	1.55884	1.58107		68404	Nrn1	-9.94946	-10.2595		209086	Samd9l	7.33278	7.26921
21682	Tec	10.9024	11.0769		12140	Fabp7	3.55945	4.03863		83671	Sytl2	1.06567	1.03959		18548	Pcsk1	-14.4475	-11.1987		12389	Cav1	9.82417	11.4496
56744	Pf4	10.2661	9.77664		216190	Appl2	2.05983	1.93575		27276	Plekhb1	2.28276	1.85243		67295	Rab3c	-19.3292	-18.5386		27205	Podxl	14.0635	14.4641
330122	Cxcl3	1.32424	-1.41075		71137	Rfx4	2.06773	1.86313		56212	Rhog	3.91478	4.30339		27062	Cadps	-10.8813	-11.6877		54324	Arhgef5	6.4015	6.82849
12959	Cryba4	10.4764	11.2972		16404	Itga7	1.90142	1.57107		244198	Olfml1	6.27686	6.21887		72003	Synpr	-3.62342	-3.37905		243374	Gimap8	13.1547	14.3647
12960	Crybb1	11.7063	11.7784		13649	Egfr	5.37247	5.08147		233752	Insc	4.43815	4.98676		238988	Erc2	-8.83028	-8.55948		107526	Gimap4	14.0924	13.0116
74376	Myo18b	3.20634	3.31817		55963	Slc1a4	2.49441	2.54108		101565	Ccp110	1.77083	1.94114		12294	Cacna2d3	-15.8819	-18.3264		231931	Gimap6	22.2748	20.0942
231633	Tmem119	20.6943	22.9217		216739	Acsl6	1.96612	1.82586		233877	Kctd13	-1.91595	-1.8111		18155	Pnoc	-19.1617	-30.4406		231932	Gimap7	6.44381	11.3168
20345	Selplg	20.844	23.1438		11932	Atp1b2	2.10936	2.1819		233878	Sez6l2	-1.10825	1.03579		105853	Mal2	-15.3683	-11.7619		317757	Gimap5	17.3668	22.6318
74096	Hvcn1	7.4162	7.69851		68385	Tlcd1	3.9498	3.76205		14183	Fgfr2	3.60888	4.23373		239606	Slc2a13	-8.07097	-5.78388		26357	Abcg2	8.59912	7.93143
17969	Ncf1	16.5658	16.6115		11676	Aldoc	1.23767	1.14384		330660	Btbd16	-1.03614	-1.22871		268859	Rbfox1	-15.069	-15.295		70945	Mmrn1	2.13264	2.70939
56743	Lat2	22.6151	22.2323		14580	Gfap	1.05855	-1.05846		14912	Nkx6-2	2.87839	3.21613		20604	Sst	-52.5224	-64.2411		12332	Capg	12.2437	11.1586
58805	Mlxipl	17.093	15.426		208659	Fam20a	2.45301	2.26967		76484	Kndc1	-1.55896	-1.57036		14432	Gap43	-9.82082	-11.7924		14461	Gata2	10.9017	10.2182
18787	Serpine1	19.6017	4.04476		20682	Sox9	3.26634	3.02077		234094	Arhgef10	2.28922	2.38164		268902	Robo2	-3.54384	-3.55417		21366	Slc6a6	3.44601	3.6755
11690	Alox5ap	19.4147	19.936		72014	Btbd17	2.56063	2.64243		320981	Enpp6	6.89738	6.67017		20974	Syngr3	-19.0293	-20.8082		232237	Fgd5	7.27978	7.11376
269823	Pon3	26.7833	29.8625		14813	Grin2c	1.09784	1.03515		72902	Spock3	1.37001	1.58499		108013	Celf4	-8.08971	-8.56868		101351	Eogt	9.09387	9.66807
27056	Irf5	21.2161	19.4894		18217	Ntsr2	2.45273	2.24979		15245	Hhip	5.77874	6.02918		19762	Rit2	-10.21	-10.909		20315	Cxcl12	12.3008	14.5251
21391	Tbxas1	15.0907	16.738		94090	Trim9	-2.33184	-2.45413		67801	Pllp	3.20245	3.68725		20983	Syt4	-15.4713	-12.3903		22371	Vwf	19.5321	17.3755
23845	Clec5a	15.4867	16.8621		13371	Dio2	1.61404	1.56717		67971	Tppp3	2.07623	1.90257		12405	Cbln2	-37.5083	-16.3886		381823	Apold1	11.633	10.8131
54353	Skap2	4.62523	5.06535		14634	Gli3	3.07156	2.7263		338521	Fa2h	3.80789	4.50594		226180	Ina	-16.2733	-18.5219		17313	Mgp	8.0069	8.49592
54486	Hpgds	19.1131	21.2239		54326	Elovl2	4.06117	4.65973		69581	Rhou	1.26823	1.37228		16728	L1cam	-17.4109	-17.248		16523	Kcnj8	3.61749	4.05317
15277	Hk2	11.7517	13.0185		15904	Id4	2.19865	2.13618		94226	S1pr5	3.258	3.65927		17954	Nap1l2	-11.6533	-11.3081		20928	Abcc9	3.62328	3.94675
232201	Arhgap25	4.10129	4.50894		18212	Ntrk2	2.35906	2.25623		15571	Elavl3	-3.2769	-2.92119		237213	Glra2	-11.8861	-8.71459		259300	Ehd2	7.80448	7.2054
16172	Il17ra	3.04146	2.75434		14451	Gas1	3.69843	4.25478		68743	Anln	4.90383	5.63381							21946	Pglyrp1	9.50729	9.46919
11810	Apobec1	10.4931	11.6113		12950	Hapln1	1.95093	2.24098		83964	Jam3	3.13644	3.39494							26365	Ceacam1	20.7875	24.6533
12267	C3ar1	31.4186	28.5782		218476	Gcnt4	1.80599	1.8863		235180	Fez1	1.03783	1.08123							108075	Ltbp4	7.9312	7.92214
15170	Ptpn6	21.4499	22.0769		268709	Fam107a	1.8778	1.94044		102693	Phldb1	2.16395	2.25961							18301	Fxyd5	11.3941	12.0414
16768	Lag3	14.9947	16.0799		16426	Itih3	2.84687	2.10395		330938	Dixdc1	1.02052	1.1798							14132	Fcgrt	5.96814	6.06529
11857	Arhgdib	8.52628	8.69588		29811	Ndrg2	1.63208	1.47623		12955	Cryab	2.54143	2.60918							69903	Rasip1	3.92557	3.58407
16970	Lrmp	10.7003	9.86913		14623	Gjb6	3.4482	3.28551		102502	Pls1	5.02497	5.31594							27421	Abcc6	21.9681	21.0008
52855	Lair1	20.5808	22.8781		219151	Scara3	3.93639	3.87918		270190	Ephb1	1.32169	1.37447							11982	Atp10a	10.2401	10.1345
12273	C5ar1	43.3671	32.2867		12759	Clu	2.31935	2.22025		107993	Bfsp2	1.70863	1.87054							76453	Prss23	2.51427	2.8086
18987	Pou2f2	2.8241	3.18154		13850	Ephx2	1.83105	1.62118		436090	Gpr62	2.02413	2.30319							12406	Serpinh1	4.65494	4.78133
22695	Zfp36	241.929	16.1706		13618	Ednrb	6.15858	6.51784		17433	Mobp	3.59128	2.93798							68713	Ifitm1	2.88827	3.98955
63986	Gmfg	11.2704	9.72151		103978	Gpc5	2.78568	2.70303		100502861	Ccdc13	2.97104	2.29487							24058	Sigirr	12.5846	14.7302
52150	Kcnk6	21.6184	22.7594		23888	Gpc6	2.36496	2.77805		432450	Nkain2	1.35162	1.57019							12826	Col4a1	5.91532	6.06507
22177	Tyrobp	16.6251	17.5895		58187	Cldn10	4.02318	3.79864		107449	Unc5b	2.79936	3.13354							12827	Col4a2	2.79942	2.74745
243910	Nfkbid	19.0359	-1.15042		20512	Slc1a3	3.63303	4.14848		70423	Tspan15	3.41362	3.64961							11601	Angpt2	3.91979	3.99342
12606	Cebpa	15.232	8.58497		170790	Mlc1	2.58339	2.53213		211488	Ado	1.88904	2.13327							56229	Thsd1	8.35913	7.9512
12493	Cd37	22.2609	21.9923		26874	Abcd2	1.52003	1.61645		170799	Rtkn2	1.08043	1.17182							75767	Rab11fip1	5.58674	5.52109
233328	Lrrk1	7.08154	6.71167		223843	Dbx2	1.95028	1.99886		11735	Ank3	-1.57888	-1.72836							50768	Dlc1	-1.43559	-1.30942
14159	Fes	17.0271	18.7002		19125	Prodh	2.03487	1.73884		20203	S100b	1.88154	1.5886							234395	Ushbp1	14.5802	12.4918
16170	Il16	1.72627	1.8524		224079	Atp13a4	4.167	3.45151		14431	Gamt	1.86659	1.74408							326618	Tpm4	4.56293	4.8173
13032	Ctsc	22.0784	22.4164		57738	Slc15a2	3.21033	3.08677		320091	Ano4	1.31774	1.46778							16598	Klf2	40.9348	15.1639
22228	Ucp2	9.39963	8.53423		22350	Ezr	5.97091	5.07576		77531	Anks1b	-2.57187	-2.45167							12562	Cdh5	18.7796	18.4393
233571	P2ry6	29.4009	33.3343		66643	Lix1	1.75813	1.72352		70574	Cpm	3.30564	3.73279							67866	Wfdc1	13.7872	14.9353
18576	Pde3b	10.7081	11.1395		12411	Cbs	2.01312	1.82995		13867	Erbb3	9.29346	10.5849							15227	Foxf1	9.93085	11.6249
80719	Igsf6	15.49	18.8811		27226	Pla2g7	2.4398	2.47569		53897	Gal3st1	1.6897	1.70369							20539	Slc7a5	4.55814	5.13146
60504	Il21r	29.5023	28.1385		76441	Daam2	1.58274	1.461		214112	Nipal4	3.96317	4.73942							18186	Nrp1	3.59517	3.77992
12721	Coro1a	1.15122	1.15799		106861	Abhd3	2.64158	2.49861		118454	Gjc2	3.35252	3.45325							71785	Pdgfd	31.9089	39.0525
66824	Pycard	17.8216	21.6596		11829	Aqp4	3.30976	3.63469		14457	Gas7	-3.41016	-3.0857							23871	Ets1	14.9332	14.2047
16409	Itgam	33.1664	35.6306		13527	Dtna	1.30888	1.18201		13643	Efnb3	1.97237	2.24968							74144	Robo4	22.4724	20.0023
67865	Rgs10	4.20801	4.36516		74002	Psd2	1.08546	1.00709		216881	Wscd1	1.70986	1.85898							69524	Esam	11.0352	11.4837
13033	Ctsd	7.47956	8.27818		70417	Megf10	3.4963	3.85759		11484	Aspa	4.72843	5.70048							72022	Slc35f2	4.42504	5.40808
16985	Lsp1	8.78868	8.3746		108052	Slc14a1	5.21954	5.20159		116972	Fam57a	3.22093	4.55476							20897	Stra6	8.37693	8.54673
244416	Ppp1r3b	14.7364	14.3126		225998	Rorb	-3.19999	-2.36049		18377	Omg	2.09685	2.21071							72565	Uaca	6.36629	5.99498
15446	Hpgd	14.2832	14.1772		104174	Gldc	2.24172	2.28818		338367	Myo1d	3.814	4.00059							74090	Paqr5	11.6853	11.7569
78816	Gmip	8.21216	8.50433		23972	Papss2	2.34873	2.22664		12799	Cnp	3.04671	3.28674							12306	Anxa2	7.46633	6.26005
211228	Lrrc25	23.205	23.7667		53412	Ppp1r3c	1.7071	1.43241		22415	Wnt3	1.01443	1.20756							68178	Cgnl1	4.53484	3.44469
23886	Gdf15	4.74613	3.32517		17986	Ndp	3.02733	2.98654		74008	Arsg	4.98133	5.57992							21813	Tgfbr2	18.0912	20.1819
17095	Lyl1	26.5382	24.5664		192216	Tmem47	3.06704	3.11415		117160	Ttyh2	3.58689	4.0873							83397	Akap12	3.69875	3.25756
16477	Junb	10.7312	-1.43826		71584	Gdpd2	2.46021	1.96128		192897	Itgb4	4.0606	4.05644							68632	Myct1	12.5745	15.0093
17159	Man2b1	6.65137	7.31762		83453	Chrdl1	3.61129	4.05551		11302	Aatk	-1.32483	-1.24174							22288	Utrn	3.38876	3.14705
270084	Lpcat2	17.6841	19.8403							104923	Adi1	1.98007	2.16013							73910	Arhgap18	3.92383	3.92309
192654	Pla2g15	4.38163	4.66709							263406	Plekhg3	3.98021	3.80463							16775	Lama4	4.12138	4.53239
11906	Zfhx3	2.10924	2.00827							211945	Plekhh1	5.35147	6.376							94214	Spock2	1.25134	1.41142
17132	Maf	6.23014	6.37956							68519	Eml1	1.36613	1.50995							19073	Srgn	42.7023	38.8011
234779	Plcg2	11.5308	12.0116							11565	Adssl1	1.51984	1.53921							12215	Bsg	2.6924	2.88976
15900	Irf8	33.8856	32.2236							217893	Pacs2	1.97685	2.14178							12798	Cnn2	5.52478	5.15772
13057	Cyba	10.8928	10.9255							66222	Serpinb1a	3.32659	3.23763							17311	Kitl	1.78933	2.06531
15894	Icam1	16.413	13.7349							20354	Sema4d	3.28499	3.8154							237504	Rassf9	27.1965	27.2275
56857	Slc37a2	15.2643	18.557							78925	Srd5a1	1.24511	1.4098							13008	Csrp2	8.45344	7.36259
16154	Il10ra	33.3378	35.2851							72948	Tppp	-1.17234	-1.06872							19263	Ptprb	26.3397	28.5068
81897	Tlr9	59.1422	63.5379							13612	Edil3	2.13726	2.63832							320183	Msrb3	3.92273	3.84422
74153	Uba7	13.195	13.9324							218442	Serinc5	3.25248	3.76866							23943	Esyt1	3.19053	3.26402
54199	Ccrl2	87.6961	22.2973							74559	Elovl7	6.1815	6.23662							13591	Ebf1	1.63255	1.5398
67213	Cmtm6	12.4344	13.7174							67272	Cmtm5	2.97974	3.16461							15953	Ifi47	25.8357	24.7649
13051	Cx3cr1	31.7483	35.25							56471	Stmn4	-1.30002	-1.17505							14257	Flt4	9.11186	8.3573
12768	Ccr1	25.1131	23.4899							68813	Dock5	4.39719	4.777							104709	Pik3r6	6.57585	6.59049
12772	Ccr2	19.6752	17.7352							213019	Pdlim2	3.35727	3.28854							442801	Arhgef15	1.01029	1.09874
21929	Tnfaip3	32.3934	5.8068							213469	Lgi3	1.00252	1.11184							67020	Tmem88	3.42771	3.2488
15979	Ifngr1	11.3052	12.2846							211712	Pcdh9	-1.02165	1.16751							12029	Bcl6b	7.28297	7.91863
20393	Sgk1	3.62917	3.18237							105439	Slain1	2.47765	2.66165							380713	Scarf1	3.58704	4.15441
27355	Pald1	7.55818	8.76495							20356	Sema5a	-2.15969	-2.04044							22370	Vtn	2.42613	2.86031
16414	Itgb2	24.085	26.9632							18606	Enpp2	11.3562	10.198							217012	Unc45b	9.44227	9.40915
237387	Lrrc3	7.3465	8.12686							17988	Ndrg1	4.13966	4.23916							327978	Slfn5	3.50978	3.15271
14676	Gna15	22.2087	22.4655							20665	Sox10	2.75475	3.36532							21387	Tbx4	11.7547	9.66348
73690	Glipr1	1.75081	2.3477							28075	Desi1	1.46196	1.5828							54409	Ramp2	3.87885	4.4308
20852	Stat6	4.86196	5.0562							67739	Slc48a1	1.73796	1.88132							14615	Gjc1	4.37744	5.07733
18413	Osm	93.3528	26.9729							207839	Galnt6	3.66073	4.23746							75689	Higd1b	4.66173	5.10786
246177	Myo1g	43.9208	55.1232							170574	Sp7	1.12998	1.09591							15896	Icam2	24.384	26.4933
22778	Ikzf1	29.647	29.8993							67824	Nmral1	1.82661	1.79828							18613	Pecam1	22.7266	24.202
56193	Plek	12.3037	11.2334							665119	Sec14l5	4.3889	4.94942							20446	St6galnac2	13.9353	15.2869
19696	Rel	25.3455	18.7109							208158	Map6d1	1.16664	1.53559							59027	Nampt	1.81677	1.98288
16822	Lcp2	24.6546	24.3258							16180	Il1rap	3.11384	3.41553							11861	Arl4a	1.98682	1.98487
94176.chr11.1	Dock2	-1	-1							11815	Apod	2.74536	3.08385							66864	Clec14a	8.99361	9.42211
94176.chr11.2	Dock2	-1	-1							239827	Pigz	1.63814	1.86372							18755	Prkch	4.33551	4.63964
171285	Havcr2	22.0045	24.4368							12892	Cpox	2.11435	2.59759							80837	Rhoj	7.33657	7.69475
17001	Ltc4s	13.9227	16.6736							50913	Olig2	1.94368	1.9891							70059	Degs2	2.49787	2.64032
216799	Nlrp3	32.6702	23.4295							50914	Olig1	2.00342	2.04502							105387	Akr1c14	30.1373	27.8575
57916	Tnfrsf13b	32.567	32.3257							56173	Cldn14	3.18638	2.95995							18073	Nid1	5.47022	5.32229
320207	Pik3r5	12.827	12.7219							93961	B3galt5	1.65377	1.94308							15220	Foxq1	9.2442	8.58951
12514	Cd68	20.3161	22.4506							320111	Prr18	3.44667	2.63758							14238	Foxf2	26.5055	26.9371
66102	Cxcl16	15.126	16.225							68262	Agpat4	1.35405	1.4494							17300	Foxc1	5.82331	6.27645
216991	Adap2	16.059	16.3423							12305	Ddr1	2.88318	2.95504							14538	Gcnt2	2.10112	2.32371
20296	Ccl2	123.838	6.19165							17441	Mog	3.39273	4.02594							13614	Edn1	9.45482	8.50134
20306	Ccl7	122.645	6.665							22153	Tubb4a	-1.80598	-1.6414							407800	Ecm2	6.49029	7.0172
20293	Ccl12	37.0322	19.9088							574402	Gpr17	1.14879	1.05538							66695	Aspn	7.44154	10.8176
20302	Ccl3	188.593	9.99226							17196	Mbp	2.74585	1.87587							13025	Ctla2b	15.29	18.1558
20303	Ccl4	516.454	15.3808							381199	Tmem151a	-1.74652	-1.6556							13024	Ctla2a	3.95802	4.67728
76408	Abcc3	23.9124	26.5657							67457	Frmd8	4.78395	5.2084							12380	Cast	5.11796	5.56496
66610	Abi3	2.82688	2.87576							104252	Cdc42ep2	2.06978	2.18584							18260	Ocln	11.688	13.4519
14710	Gngt2	11.432	12.613							225845	Pla2g16	3.64736	3.82712							218518	Marveld2	1.60123	1.75228
14824	Grn	7.39439	7.68527							107272	Psat1	3.30189	3.47016							109700	Itga1	14.4012	15.9948
104681	Slc16a6	3.68397	3.24784							226115	Opalin	4.21808	4.89506							218877	Sema3g	21.6886	21.6052
217262	Abca9	25.1717	30.3894							19337	Rab33a	-5.28756	-3.57532							105450	Mmrn2	47.8439	45.2124
217303	Cd300a	8.44438	8.62721							140571	Plxnb3	3.99898	4.21867							104110	Adcy4	17.3356	16.3872
12409	Cbr2	12.0213	12.1348							14618	Gjb1	3.0335	3.61751							20680	Sox7	12.2453	11.5795
30955	Pik3cg	23.9577	23.6994							18823	Plp1	3.59254	4.19087							239273	Abcc4	8.14858	8.84136
18035	Nfkbia	5.61249	3.05851																	18414	Osmr	11.7593	12.5152
19141	Lgmn	7.60112	8.40822																	268780	Egflam	4.88322	4.94484
104759	Pld4	22.1719	24.8991																	75646	Rai14	2.42681	2.38087
16019	Ighm	-1	-1																	14368	Fzd6	9.12751	9.5709
17084	Ly86	21.325	22.6687																	105841	Dennd3	4.82881	5.14876
12522	Cd83	4.28165	1.33182																	17069	Ly6e	3.00976	3.24092
218203	Mylip	8.24462	6.26908																	110454	Ly6a	13.2045	13.9368
66329	Susd3	29.2599	30.6844																	17067	Ly6c1	11.8633	12.9365
20963	Syk	13.2816	14.3718																	11482	Acvrl1	11.3611	12.3052
212032	Hk3	20.1329	19.1623																	12741	Cldn5	16.9327	17.6336
212937	Tifab	23.0976	22.6106																	67775	Rtp4	14.2879	13.0088
105348	Golm1	8.00645	9.31751																	268878	Atp13a5	4.43189	4.87653
15212	Hexb	20.5395	23.7598																	22042	Tfrc	1.17947	1.21638
17079	Cd180	59.8766	66.0609																	77446	Heg1	8.03343	8.5048
18792	Plau	9.8816	9.94511																	224405	Cyyr1	31.2169	36.7434
18753	Prkcd	1.21664	1.15288																	13876	Erg	26.881	26.4726
192187	Stab1	13.72	15.8423																	72058	Igsf5	8.43611	9.09043
545030	Wdfy4	17.11	19.2701																	65962	Slc9a3r2	1.58726	1.74704
58809	Rnase4	22.9714	24.9891																	407831	Tmem204	7.49248	8.33666
11727	Ang	19.0848	17.4807																	80880	Kank3	2.79026	2.57752
20540	Slc7a7	12.6227	15.3948																	224796	Clic5	11.0745	12.5413
50934	Slc7a8	1.88608	2.12214																	106766	Stap2	1.82066	1.89743
18826	Lcp1	16.6124	17.8711																	260409	Cdc42ep3	1.28319	1.29331
239217	Kctd12	10.9095	7.62319																	13819	Epas1	4.53302	4.51755
321019	Gpr183	36.4005	28.7135																	67664	Rnf125	23.8103	30.5859
23880	Fyb	33.7844	33.2663																	106952	Arap3	15.6201	15.8401
16197	Il7r	27.2684	38.7943																	19038	Ppic	10.1581	11.83
223433	Fam105a	6.02053	6.62838																	494504	Apcdd1	7.42429	8.37485
20491	Sla	5.68732	6.09077																	19879	Slc22a8	5.08258	5.62049
17972	Ncf4	44.8026	41.1617																	66395	Ahnak	10.1061	10.0459
12983	Csf2rb	28.8551	30.805																	16952	Anxa1	9.07267	7.31004
19354	Rac2	23.9453	25.7256																	226040	Tmem252	11.6826	12.2544
72318	Cyth4	20.9849	21.9127																	208449	Sgms1	6.02585	6.70545
18591	Pdgfb	3.82984	4.06524																	14102	Fas	20.3314	20.171
74039	Nfam1	27.0859	28.5004																	226251	Ablim1	1.62631	1.67441
64099	Parvg	14.0266	16.3451																	208431	Shroom4	20.6812	22.6021
668218	Bin2	17.7611	17.7519																	209837	Slc38a5	13.92	14.0015
80910	Gpr84	42.31	33.0241																	17161	Maoa	2.03316	1.86001
105855	Nckap1l	21.286	21.44																	22773	Zic3	5.75332	5.20717
239743	Klhl6	28.3013	28.8339																	17698	Msn	11.2783	11.3698
16419	Itgb5	7.72733	8.35374																	16186	Il2rg	51.0354	65.8033
12524	Cd86	34.8091	39.581																	16431	Itm2a	28.7281	33.7653
15163	Hcls1	14.6868	14.6264																	70008	Ace2	18.2851	17.9072
80859	Nfkbiz	14.215	1.43842
67742	Samsn1	13.0349	14.7452
12394	Runx1	25.0503	23.2679
26382	Fgd2	21.9271	22.2422
320484	Rasal3	26.7189	23.3472
17916	Myo1f	27.0911	28.9952
16913	Psmb8	12.0007	13.586
114584	Clic1	5.38003	5.23196
11629	Aif1	11.8061	13.215
16988	Lst1	8.92972	9.05637
21926	Tnf	149.946	11.087
15937	Ier3	3.1346	1.24024
18037	Nfkbie	3.43422	2.94794
83433	Trem2	18.7854	20.2971
50498	Ebi3	8.72799	9.7083
70785	Dennd1c	22.0916	20.7586
22324	Vav1	25.674	27.9864
21815	Tgif1	15.4579	8.942
225049	Ttc7	4.6229	5.40581
63955	Cables1	2.14915	2.00186
72512	Tmem173	28.8033	30.7808
12475	Cd14	72.9798	38.2037
16149	Cd74	18.3523	16.5133
12978	Csf1r	25.7721	28.3652
11555	Adrb2	42.482	9.2503
27060	Tcirg1	5.87583	5.67516
54445	Unc93b1	24.7405	27.5083
107375	Slc25a45	14.0171	15.9034
78317	Ccdc88b	11.3127	11.9825
108101	Fermt3	17.8154	17.9555
74760	Rab3il1	9.53867	9.81115
65221	Slc15a3	17.346	17.3405
17476	Mpeg1	26.8999	29.0799
107321	Lpxn	23.117	25.8014
14537	Gcnt1	7.5064	7.57647
76088	Dock8	19.6926	19.9487
12495	Entpd1	21.875	24.4246
17060	Blnk	6.89638	7.48739
83490	Pik3ap1	27.7819	30.4332
22376	Was	22.6323	25.2226
23890	Gpr34	70.9809	73.9271
74131	Sash3	26.2581	27.8308
56501	Elf4	27.0502	23.8665
171207	Arhgap4	14.2328	15.6827
279572	Tlr13	36.5078	38.4092
58861	Cysltr1	45.4342	44.4639
12229	Btk	29.2869	30.9592
170743	Tlr7	32.6855	34.3042

### Sheet: Fig 7D - Cellularity
	% Singlets
	Cd11b+Cd45+		ACSA2+		O4+		Cd24+
	- Inhibitors	+ Inhibitors	- Inhibitors	+ Inhibitors	- Inhibitors	+ Inhibitors	- Inhibitors	+ Inhibitors
	8.99	8.18	21.87	14.38	5.42	7.28	48	51.73
	13.88	12.78	21.76	21.15	4.74	8.13	47.14	54.02
	11.91	15.33	15.19	22.37	4.23	8.25	49.71	50.59
	14.35	16	17.49	17.42	6.03	7.76	40.66	42.91
